# Candidate methylation sites associated with endocrine therapy resistance in the TCGA ER+/HER2- breast cancer cohort

**DOI:** 10.1101/826198

**Authors:** Maryam Soleimani, Simone Borgoni, Emre Sofyalı, Pernette J. Verschure, Stefan Wiemann, Perry D. Moerland, Antoine H.C. van Kampen

**Author notes:** These authors contributed equally to this work (Perry D. Moerland, Antoine H.C. van Kampen). Corresponding author: Antoine H.C. van Kampen, PhD Meibergdreef 9, 1105 AZ Amsterdam, the Netherlands.

## Abstract

**Background:** Estrogen receptor (ER) positive breast cancer is often effectively treated with drugs that inhibit ER signaling, i.e., tamoxifen (TAM) and aromatase inhibitors (AIs). However, about 30% of ER+ breast cancer patients develop resistance to therapy leading to tumour recurrence. Changes in the methylation profile have been implicated as one of the mechanisms through which therapy resistance develops. Therefore, we aimed to identify methylation loci associated with endocrine therapy resistance.

**Methods:** We used genome-wide DNA methylation profiles of primary ER+ tumors from The Cancer Genome Atlas in combination with curated data on survival and treatment to predict development of endocrine resistance. Association of individual DNA methylation markers with survival was assessed using Cox proportional hazards models in a cohort of ER+/HER2- tumours (*N*=552) and two sub-cohorts corresponding to the endocrine treatment (AIs or TAM) that patients received (*N*=210 and *N*=172, respectively). Models were adjusted for clinical variables tumour stage, age, AI treatment and luminal subtype. We also identified signatures of multiple methylation loci associated with survival using Cox proportional hazards models with elastic net regularization. Individual markers and multivariable signatures were compared with DNA methylation profiles generated in a time course experiment using the T47D ER+ breast cancer cell line treated with tamoxifen or deprived from estrogen.

**Results:** We identified 132, 9 and 1 CpGs for which DNA methylation is significantly associated with survival in the ER+/HER2-, TAM and AI cohorts respectively. Corresponding multi-locus signatures consisted of 171, 50 and 160 CpGs and showed a large overlap with the corresponding single-locus signatures. Single-locus signatures for the ER+/HER2- and TAM cohorts were conserved among the loci that were differentially methylated in endocrine-resistant T47D cells. Similarly, multi-locus signatures for the ER+/HER2- and AI cohorts were conserved in endocrine-resistant T47D cells.

**Conclusions:** We identified individual and multivariable DNA methylation markers associated with therapy resistance independently of luminal status. Our results suggest that these markers identified from primary tumours and prior to any endocrine treatment are associated with development of endocrine resistance.
