## Supplemental Table 1 _ Drugs for "Candidate methylation sites associated with endocrine therapy resistance in the TCGA ER+/HER2- breast cancer cohort"

### Sheet: DRUG NAMES
Additional file 1 – Mapping to generic drug names
Overview of synonyms and spelling variants for drug names used in TCGA BRCA and their mapping to a generic drug name used in our study.
	AROMATASE INHIBITORS
Generic drug name	ANASTROZOLE	EXEMESTANE	LETROZOLE	TAMOXIFEN
	ANASTRAZOLUM	EXEMESTANE	LETROZOLE	TAMOXIFEN
	ANASTROZOLE	EXEMESTANE (AROMASIN)	LETROZOLE (FEMARA)	TAMOXIPHENE
	ARIMIDEX	AROMASIN (EXEMESTANE)	FEMARA (LETROZOLE)	TAMOXIFEN (NOVADEX)
	ANASTROZOLE (ARIMIDEX)	AROMATASE EXEMESTANE	FEMARA	NOLVADEX
	ARIMIDEX (ANASTROZOLE)	AROMASIN
	ANASTROZOLUM
	ANASTRAZOLE
