## Supplemental table 2 _ Subtypes for "Candidate methylation sites associated with endocrine therapy resistance in the TCGA ER+/HER2- breast cancer cohort"

### Sheet: SUBTYPES
Additional file 2 – Molecular subtypes
ER status (IHC)	ER status determined by immunohistochemistry (IHC) according to TCGA BRCA
HER2 status (IHC)	HER2 status determined by immunohistochemistry according to TCGA BRCA
SCMOD2 (subtype)	Molecular subtype predicted using TGCA BRCA primary tumour gene expression data using SCMOD2 (R package genefu)
Missing values are indicated with "NA" or "Indeterminate"
	ER status (IHC)	HER2 status (IHC)	SCMOD2 subtype	Frequency
	Positive	Negative	ER+/HER2-	418
	Positive	Equivocal	ER+/HER2-	130
	Negative	Negative	ER-/HER2-	117
	Positive	NA	ER+/HER2-	86
	Positive	Positive	ER+/HER2-	73
	Positive	Positive	HER2+	47
	NA	NA	ER+/HER2-	37
	Negative	Positive	HER2+	29
	Negative	Equivocal	ER-/HER2-	27
	Negative	NA	ER-/HER2-	23
	Positive	Negative	ER-/HER2-	16
	NA	NA	ER-/HER2-	10
	Positive	Indeterminate	ER+/HER2-	10
	Negative	Negative	ER+/HER2-	9
	Negative	Positive	ER-/HER2-	8
	Positive	Equivocal	HER2+	8
	Negative	NA	ER+/HER2-	7
	Negative	Equivocal	HER2+	6
	Positive	NA	HER2+	6
	Positive	Equivocal	ER-/HER2-	5
	Negative	NA	HER2+	4
	Positive	Positive	ER-/HER2-	3
	Positive	NA	ER-/HER2-	3
	Negative	Equivocal	ER+/HER2-	3
	Negative	Positive	ER+/HER2-	3
	Negative	Indeterminate	ER-/HER2-	2
	Positive	Negative	HER2+	2
	Positive	Negative	NA	2		SCMOD2
	Indeterminate	Positive	HER2+	1		ER+/HER2-	776
	Indeterminate	NA	HER2+	1		ER-/HER2-	214
	NA	NA	HER2+	1		HER2+	105
	NA	Negative	NA	1			1095
