## Supplemental table 4 _ single locus for "Candidate methylation sites associated with endocrine therapy resistance in the TCGA ER+/HER2- breast cancer cohort"

### Sheet: ER+HER2-
Additional file 4 – Results of single-locus survival analysis, ER+/HER2- cohort
Annotation based on IlluminaHumanMethylation450kanno.ilmn12.hg19 R package
HR, hazard ratio; CI, confidence interval; Adj. P-value, Benjamini-Hochberg adjusted P-value; pos, position on the chromosome (indicated in column 'chr')
CpG ID	log(HR)	HR	CI (lo 95)	CI (hi 95)	P-value	Adj. P-value	chr	pos	Relation_to_Island	UCSC_RefGene_Group	UCSC_RefGene_Name	Enhancer
cg09483904	0.479493	1.61526	1.31329	1.98665	5.59853e-06	0.0305951	chr6	33172551	Island	Body	HSD17B8
cg10990993	-0.305507	0.73675	0.644925	0.841649	6.85191e-06	0.0314781	chr3	37033632	N_Shore	1stExon;TSS1500	EPM2AIP1;MLH1
cg26031954	-0.31169	0.732209	0.636877	0.841811	1.1894e-05	0.0393454	chr1	2139327	S_Shore	TSS200	C1orf86
cg20379593	-0.322861	0.724075	0.62664	0.836659	1.19481e-05	0.0393454	chr11	65198023	OpenSea
cg18948788	-0.33085	0.718313	0.618473	0.83427	1.47047e-05	0.0429298	chr2	46959491	OpenSea	5'UTR;5'UTR	SOCS5;SOCS5	TRUE
cg09884146	-0.344909	0.708285	0.604936	0.829291	1.81912e-05	0.0458228	chr2	65593908	OpenSea	5'UTR;1stExon;Body	SPRED2;SPRED2;SPRED2	TRUE
cg09407859	-0.356161	0.70036	0.595231	0.824057	1.77129e-05	0.0458228	chr16	66995461	OpenSea	Body	CES3
cg05915866	-0.356402	0.700191	0.599754	0.817447	6.43623e-06	0.0312708	chr16	73090838	N_Shore	5'UTR	ZFHX3
cg23121785	-0.366515	0.693146	0.593133	0.810022	4.02453e-06	0.0264113	chr15	79501491	OpenSea	TSS1500	MIR184
cg08975197	-0.376098	0.686535	0.580666	0.811706	1.07607e-05	0.0373068	chr12	70173946	OpenSea	Body;Body;5'UTR;Body;Body	RAB3IP;RAB3IP;RAB3IP;RAB3IP;RAB3IP
cg23016243	-0.385038	0.680425	0.571644	0.809907	1.47697e-05	0.0429298	chr17	42983768	OpenSea	3'UTR	GFAP	TRUE
cg14426167	-0.391327	0.676159	0.565781	0.80807	1.68071e-05	0.0458228	chr17	27972099	OpenSea	Body	SSH2	TRUE
cg25619717	-0.394486	0.674026	0.563078	0.806835	1.71582e-05	0.0458228	chr5	114867569	OpenSea	Body	FEM1C	TRUE
cg01924292	-0.396772	0.672487	0.574774	0.786812	7.30762e-07	0.0112198	chr12	1815334	OpenSea	5'UTR	ADIPOR2	TRUE
cg10416861	-0.401919	0.669035	0.559694	0.799738	1.01275e-05	0.0373068	chr11	65201834	OpenSea
cg04806177	-0.404292	0.667449	0.562894	0.791424	3.30341e-06	0.0253597	chr16	1991447	N_Shore	Body	SEPX1
cg14818176	-0.409346	0.664084	0.56001	0.787501	2.51634e-06	0.0230193	chr17	73148480	N_Shore	5'UTR;Body;Body	HN1;HN1;HN1
cg03753454	-0.420192	0.656921	0.545179	0.791566	1.00051e-05	0.0373068	chr16	70787597	OpenSea	Body	VAC14
cg07505964	-0.421009	0.656384	0.544536	0.791206	1.00059e-05	0.0373068	chr17	57229514	N_Shelf	Body;Body;TSS1500	SKA2;SKA2;MIR301A
cg19050555	-0.424752	0.653932	0.558305	0.765938	1.39678e-07	0.00500399	chr12	49662405	S_Shelf	Body	TUBA1C
cg02810967	-0.425323	0.653559	0.544408	0.784594	5.0693e-06	0.028675	chr4	17813558	S_Shore	Body;TSS1500	NCAPG;DCAF16
cg20435464	-0.425924	0.653166	0.539721	0.790456	1.21042e-05	0.0394213	chr19	40711928	Island	Body	MAP3K10
cg22455082	-0.431881	0.649286	0.535474	0.787289	1.12221e-05	0.0380874	chr4	39702470	S_Shelf	Body;Body;Body	UBE2K;UBE2K;UBE2K
cg15228441	-0.433484	0.648246	0.546703	0.76865	6.13287e-07	0.010877	chr17	78829930	N_Shore	Body;Body	RPTOR;RPTOR	TRUE
cg07373212	-0.440209	0.643902	0.538009	0.770637	1.57052e-06	0.0174613	chr3	126577851	OpenSea	Body	CHCHD6	TRUE
cg26949055	-0.444268	0.641294	0.523451	0.785666	1.79928e-05	0.0458228	chr15	34144832	OpenSea	Body	RYR3	TRUE
cg20108600	-0.445589	0.640447	0.521759	0.786134	2.03529e-05	0.0497144	chr8	125464547	OpenSea	1stExon;3'UTR	TRMT12;TRMT12
cg09198866	-0.450586	0.637255	0.52144	0.778793	1.06778e-05	0.0373068	chr22	36809318	S_Shelf
cg10300814	-0.453217	0.63558	0.521628	0.774425	6.93165e-06	0.0314781	chr6	35565116	OpenSea	Body;Body;Body;Body	FKBP5;FKBP5;FKBP5;FKBP5	TRUE
cg01392656	-0.455333	0.634237	0.525646	0.765261	2.0124e-06	0.0202765	chr12	125578483	Island	Body	AACS
cg23666374	-0.456136	0.633728	0.522257	0.76899	3.8156e-06	0.0264113	chr7	69120991	OpenSea	Body;Body;Body	AUTS2;AUTS2;AUTS2	TRUE
cg08539965	-0.462358	0.629797	0.510917	0.776338	1.47792e-05	0.0429298	chr1	21396338	OpenSea	5'UTR	EIF4G3	TRUE
cg21561057	-0.46629	0.627326	0.5165	0.761931	2.58391e-06	0.0230193	chr19	40711866	Island	Body	MAP3K10
cg27243507	-0.473122	0.623054	0.511773	0.758532	2.4406e-06	0.0230193	chr3	101808873	OpenSea			TRUE
cg16288421	-0.476621	0.620878	0.502284	0.767473	1.04792e-05	0.0373068	chr4	54213525	OpenSea	Body	SCFD2	TRUE
cg19542542	-0.479821	0.618894	0.501614	0.763595	7.60462e-06	0.0325306	chr4	41157025	OpenSea	5'UTR;5'UTR;5'UTR	APBB2;APBB2;APBB2	TRUE
cg22829164	-0.483672	0.616516	0.501583	0.757784	4.3314e-06	0.0264113	chr10	101156363	OpenSea			TRUE
cg06746365	-0.486513	0.614766	0.493621	0.765642	1.39468e-05	0.0424227	chr7	151468796	OpenSea	Body;Body	PRKAG2;PRKAG2
cg08252585	-0.486617	0.614703	0.509264	0.741972	4.01037e-07	0.0107754	chr2	24931616	OpenSea	Body;Body;Body	NCOA1;NCOA1;NCOA1	TRUE
cg04316126	-0.497816	0.607857	0.489517	0.754805	6.59799e-06	0.0312847	chr19	50366381	S_Shore	Body	PNKP
cg23849099	-0.501279	0.605755	0.482108	0.761115	1.68256e-05	0.0458228	chr10	3457441	OpenSea
cg07128624	-0.502053	0.605287	0.483455	0.75782	1.19589e-05	0.0393454	chr12	108153566	N_Shore	Body	PRDM4
cg14815778	-0.50851	0.601391	0.477389	0.757602	1.58769e-05	0.0449045	chrX	152865295	S_Shore	TSS1500;TSS1500	FAM58A;FAM58A
cg05876687	-0.524446	0.591883	0.473451	0.739941	4.14502e-06	0.0264113	chr16	1467955	N_Shelf
cg24463527	-0.526027	0.590948	0.468481	0.745431	9.01876e-06	0.0363485	chr1	215648453	OpenSea			TRUE
cg10515232	-0.527641	0.589995	0.47341	0.735291	2.63439e-06	0.0230193	chr2	240062353	S_Shore	Body	HDAC4
cg26650651	-0.529862	0.588686	0.471021	0.735745	3.20577e-06	0.0253597	chr7	99723100	N_Shore	3'UTR;TSS1500	CNPY4;MBLAC1
cg11759194	-0.53037	0.588387	0.464957	0.744585	1.00951e-05	0.0373068	chr10	27447053	S_Shelf	Body	MASTL
cg23240589	-0.532299	0.587253	0.461991	0.746479	1.37001e-05	0.0423842	chr2	55217063	OpenSea	Body;Body;Body;Body;Body	RTN4;RTN4;RTN4;RTN4;RTN4	TRUE
cg26248460	-0.543051	0.580973	0.455412	0.741152	1.23652e-05	0.0398687	chr1	229757677	N_Shelf	5'UTR;5'UTR	TAF5L;TAF5L
cg07061368	-0.543098	0.580946	0.475609	0.709613	1.03445e-07	0.00476476	chr6	35631736	OpenSea	5'UTR;5'UTR;5'UTR;5'UTR	FKBP5;FKBP5;FKBP5;FKBP5	TRUE
cg13214185	-0.550754	0.576515	0.453909	0.732238	6.34452e-06	0.0312708	chr14	107219616	N_Shore
cg03839782	-0.553241	0.575083	0.46923	0.704814	9.7957e-08	0.00476476	chr6	24903167	OpenSea	5'UTR	FAM65B	TRUE
cg22639242	-0.553343	0.575025	0.450604	0.7338	8.66799e-06	0.0357285	chr5	180227299	N_Shelf	5'UTR;5'UTR;5'UTR;5'UTR;5'UTR	MGAT1;MGAT1;MGAT1;MGAT1;MGAT1	TRUE
cg23137088	-0.558132	0.572277	0.444757	0.736359	1.42939e-05	0.0429298	chr5	134736506	S_Shore	TSS1500	H2AFY
cg07510333	-0.561303	0.570465	0.444927	0.731424	9.58447e-06	0.0373068	chr5	150831364	S_Shelf	5'UTR	SLC36A1
cg13953978	-0.572496	0.564116	0.435454	0.730792	1.46106e-05	0.0429298	chr9	132600788	S_Shelf	5'UTR;5'UTR;5'UTR	USP20;USP20;USP20	TRUE
cg01969586	-0.58184	0.558869	0.440825	0.708522	1.5372e-06	0.0174613	chr19	45663415	OpenSea	TSS200	NKPD1
cg17567602	-0.596356	0.550815	0.419409	0.723393	1.79926e-05	0.0458228	chr2	106732112	OpenSea	Body	UXS1	TRUE
cg14791640	-0.597116	0.550397	0.419144	0.722751	1.73955e-05	0.0458228	chr1	85037040	N_Shelf	Body	CTBS
cg14023573	-0.599005	0.549358	0.421862	0.715385	8.75411e-06	0.0357285	chr8	140971379	Island	Body;Body	TRAPPC9;TRAPPC9	TRUE
cg13975093	-0.599655	0.549001	0.420442	0.71687	1.05652e-05	0.0373068	chr7	872797	OpenSea	5'UTR;Body	UNC84A;UNC84A
cg14051973	-0.60522	0.545954	0.420085	0.709537	6.00655e-06	0.0312366	chr11	1973545	N_Shore	Body	MRPL23
cg08776331	-0.605492	0.545806	0.420154	0.709036	5.74081e-06	0.0308498	chr16	2125989	Island	Body;Body;Body	TSC2;TSC2;TSC2
cg22068743	-0.608624	0.544099	0.428427	0.691001	6.01031e-07	0.010877	chr2	238374408	OpenSea			TRUE
cg00731886	-0.609064	0.54386	0.423634	0.698205	1.76735e-06	0.0183819	chr4	1363008	N_Shore	Body	KIAA1530
cg15835852	-0.609412	0.54367	0.411695	0.717952	1.74247e-05	0.0458228	chr22	38299584	N_Shelf
cg02506353	-0.612771	0.541847	0.415372	0.706832	6.23394e-06	0.0312708	chr5	10702346	OpenSea	Body	DAP	TRUE
cg21579556	-0.626403	0.534511	0.414566	0.689158	1.35655e-06	0.0167305	chr7	127668506	N_Shelf	3'UTR;Body	LRRC4;SND1
cg12145488	-0.626991	0.534197	0.401076	0.711502	1.80642e-05	0.0458228	chr10	134514630	OpenSea	Body	INPP5A
cg27000934	-0.64164	0.526428	0.392798	0.70552	1.74893e-05	0.0458228	chr4	87993109	OpenSea	Body;Body	AFF1;AFF1
cg18643383	-0.643354	0.525527	0.401793	0.687365	2.64158e-06	0.0230193	chr2	69864882	OpenSea	Body	AAK1	TRUE
cg09657673	-0.643758	0.525315	0.397106	0.694917	6.49805e-06	0.0312708	chr16	24769827	OpenSea	Body	TNRC6A	TRUE
cg23217940	-0.645126	0.524596	0.390745	0.704299	1.76782e-05	0.0458228	chr15	22954817	OpenSea	Body;TSS1500	CYFIP1;CYFIP1
cg18542050	-0.65116	0.52144	0.40391	0.67317	5.82331e-07	0.010877	chr12	89986573	OpenSea	Body;Body	ATP2B1;ATP2B1	TRUE
cg15348839	-0.656018	0.518913	0.406996	0.661607	1.20568e-07	0.00485927	chr2	232224846	OpenSea			TRUE
cg03103888	-0.663147	0.515227	0.379886	0.698787	1.99799e-05	0.0491758	chr13	114147763	S_Shore	5'UTR	TMCO3
cg05972185	-0.671299	0.511044	0.379335	0.688484	1.01184e-05	0.0373068	chr16	72972644	OpenSea	Body;Body	ZFHX3;ZFHX3	TRUE
cg19862272	-0.681223	0.505998	0.37381	0.684929	1.03542e-05	0.0373068	chr2	70190733	S_Shelf	TSS1500	ASPRV1
cg17876831	-0.682147	0.505531	0.372944	0.685253	1.1059e-05	0.0379332	chr17	18918410	Island	Body;Body	SLC5A10;SLC5A10
cg27587095	-0.686892	0.503137	0.379616	0.66685	1.76102e-06	0.0183819	chr2	240062186	S_Shore	Body	HDAC4
cg00175150	-0.695656	0.498747	0.367666	0.676562	7.76878e-06	0.0325306	chr1	150486261	N_Shore	3'UTR;3'UTR	ECM1;ECM1
cg27659109	-0.701414	0.495884	0.361437	0.680341	1.38027e-05	0.0423842	chr19	3509838	S_Shelf	5'UTR	FZR1
cg09863659	-0.714229	0.489569	0.366575	0.65383	1.30886e-06	0.0167305	chr20	30328246	S_Shore	5'UTR	TPX2
cg06551697	-0.714373	0.489499	0.352859	0.679052	1.88873e-05	0.0468444	chr17	56612362	S_Shelf			TRUE
cg19270469	-0.723937	0.48484	0.35738	0.657758	3.29049e-06	0.0253597	chr11	64023919	N_Shore	Body	PLCB3
cg19137649	-0.72606	0.483811	0.352894	0.663297	6.4815e-06	0.0312708	chr10	64025887	N_Shelf	Body	RTKN2
cg03567939	-0.726191	0.483748	0.355138	0.658933	4.11871e-06	0.0264113	chr7	151506147	OpenSea	5'UTR;Body	PRKAG2;PRKAG2
cg17620425	-0.726489	0.483604	0.380876	0.614039	2.47871e-09	0.000399599	chr13	37403552	OpenSea	3'UTR	RFXAP
cg05296566	-0.727822	0.48296	0.349335	0.667698	1.0622e-05	0.0373068	chr14	21850196	N_Shore	Body	SUPT16H
cg09282946	-0.728342	0.482709	0.348045	0.669475	1.27458e-05	0.0406889	chr22	43551751	S_Shelf	5'UTR;5'UTR	TSPO;TSPO
cg04458317	-0.729005	0.482389	0.350532	0.663845	7.64574e-06	0.0325306	chr13	113735558	S_Shelf	Body;Body	MCF2L;MCF2L
cg05508862	-0.729689	0.482059	0.347261	0.669181	1.29832e-05	0.0410403	chr17	18885437	OpenSea	Body;Body;Body	SLC5A10;FAM83G;SLC5A10	TRUE
cg13447284	-0.729939	0.481938	0.351838	0.660147	5.44546e-06	0.0302717	chr17	63116336	N_Shelf
cg12588208	-0.732485	0.480713	0.352898	0.65482	3.40527e-06	0.0255336	chr3	119547934	OpenSea	Body;Body	GSK3B;GSK3B	TRUE
cg03641740	-0.734322	0.479831	0.359507	0.640426	6.18906e-07	0.010877	chr4	102087758	OpenSea	Body;Body;Body	PPP3CA;PPP3CA;PPP3CA	TRUE
cg06487442	-0.744755	0.474851	0.345709	0.652233	4.24825e-06	0.0264113	chr6	41757330	S_Shore	3'UTR	TOMM6
cg12418043	-0.74515	0.474663	0.340688	0.661323	1.06377e-05	0.0373068	chr5	141900671	OpenSea			TRUE
cg22384801	-0.745577	0.47446	0.353772	0.636321	6.40965e-07	0.010877	chr15	60767308	N_Shelf	5'UTR;Body	NARG2;NARG2
cg19807520	-0.748672	0.472994	0.352412	0.634835	6.15654e-07	0.010877	chr5	178049773	N_Shelf	Body	CLK4
cg06492813	-0.757232	0.468963	0.333539	0.659372	1.32867e-05	0.041592	chr6	56301992	S_Shelf
cg03092399	-0.761347	0.467037	0.33521	0.650706	6.81657e-06	0.0314781	chr11	108149307	OpenSea	Body	ATM	TRUE
cg27458152	-0.779063	0.458836	0.336434	0.62577	8.61184e-07	0.0126213	chr8	22249664	OpenSea	5'UTR;5'UTR;5'UTR;5'UTR	SLC39A14;SLC39A14;SLC39A14;SLC39A14	TRUE
cg09150733	-0.787221	0.455108	0.317336	0.652693	1.87671e-05	0.0468444	chr7	75984284	N_Shelf	Body	YWHAG
cg24150528	-0.793851	0.452101	0.322369	0.63404	4.21563e-06	0.0264113	chr5	43125550	S_Shelf	Body	ZNF131
cg23745290	-0.796289	0.450999	0.318133	0.639356	7.75093e-06	0.0325306	chr4	106392021	N_Shelf	Body;Body;Body;Body;Body	PPA2;PPA2;PPA2;PPA2;PPA2
cg02108731	-0.799614	0.449503	0.317964	0.635458	5.9878e-06	0.0312366	chr22	50297217	OpenSea	3'UTR	ALG12
cg24283662	-0.803266	0.447864	0.326195	0.614915	6.8162e-07	0.0109886	chr3	11519911	OpenSea	Body;Body;Body	ATG7;ATG7;ATG7	TRUE
cg17074656	-0.810378	0.44469	0.315743	0.626298	3.51661e-06	0.0257692	chr11	63784126	OpenSea	Body	MACROD1
cg08241401	-0.815055	0.442615	0.314283	0.623349	3.07989e-06	0.0253597	chr20	3824289	N_Shelf
cg20208853	-0.817168	0.441681	0.30407	0.64157	1.78624e-05	0.0458228	chr6	31862943	N_Shore	Body;Body	EHMT2;EHMT2
cg06758327	-0.824151	0.438607	0.305746	0.629204	7.59269e-06	0.0325306	chr1	185130427	S_Shelf	Body;Body	C1orf26;C1orf26
cg08116711	-0.867512	0.419995	0.289523	0.609264	4.86421e-06	0.0280062	chr7	101596218	OpenSea	Body;Body;Body	CUX1;CUX1;CUX1	TRUE
cg26130023	-0.884033	0.413113	0.276817	0.616518	1.50659e-05	0.0433717	chr18	45453609	N_Shelf	5'UTR;5'UTR;5'UTR	SMAD2;SMAD2;SMAD2
cg21515785	-0.887289	0.411771	0.284208	0.596589	2.72576e-06	0.0231278	chr5	99886768	OpenSea	Body	FAM174A	TRUE
cg13990980	-0.889935	0.410682	0.280621	0.601023	4.64345e-06	0.0272213	chr14	69891511	OpenSea	Body	SLC39A9	TRUE
cg07145834	-0.917443	0.399539	0.262995	0.606976	1.70818e-05	0.0458228	chr8	123878522	OpenSea	5'UTR	ZHX2	TRUE
cg03376089	-0.929406	0.394788	0.275763	0.565187	3.83847e-07	0.0107754	chr17	17839409	OpenSea	Body;Body	TOM1L2;TOM1L2	TRUE
cg03328201	-0.939983	0.390635	0.273348	0.558245	2.467e-07	0.00795423	chr22	22007633	S_Shore	Body	MIR130B
cg00731650	-0.941242	0.390143	0.254479	0.59813	1.57895e-05	0.0449045	chr17	80771634	N_Shore	Body	TBCD
cg03505817	-0.987555	0.372486	0.24414	0.568306	4.61322e-06	0.0272213	chr14	93735925	OpenSea	Body	BTBD7	TRUE
cg13899780	-1.01222	0.363411	0.245367	0.538244	4.39585e-07	0.010877	chr11	70858572	OpenSea	5'UTR	SHANK2
cg05767546	-1.01896	0.360972	0.259194	0.502715	1.64491e-09	0.000399599	chr1	70816768	N_Shelf	Body	ANKRD13C
cg05317956	-1.01909	0.360923	0.233671	0.557472	4.34145e-06	0.0264113	chr10	99409824	OpenSea	Body	PI4K2A	TRUE
cg01477253	-1.02636	0.35831	0.236303	0.543311	1.34949e-06	0.0167305	chr2	74885882	S_Shelf	Body	SEMA4F
cg08717931	-1.03183	0.356355	0.234342	0.541898	1.40101e-06	0.0167305	chr1	32617124	OpenSea	Body	KPNA6	TRUE
cg19668010	-1.03418	0.355517	0.243161	0.519789	9.49299e-08	0.00476476	chr12	102517154	S_Shelf	5'UTR	C12orf48
cg19297537	-1.03928	0.353711	0.246361	0.507837	1.78306e-08	0.00143726	chr10	71142369	OpenSea	Body;Body;Body;Body;Body	HK1;HK1;HK1;HK1;HK1
cg19382584	-1.06348	0.345252	0.225704	0.528119	9.39738e-07	0.0131737	chr10	63666609	S_Shelf	Body	ARID5B
cg09472928	-1.06605	0.344366	0.215988	0.549049	7.49638e-06	0.0325306	chr5	175393743	N_Shore	Body	THOC3
cg08878651	-1.10859	0.330025	0.226156	0.4816	8.98187e-09	0.000965329	chr17	30066757	OpenSea			TRUE
cg04205653	-1.18501	0.305744	0.185102	0.505015	3.6904e-06	0.0264113	chr21	46225890	S_Shelf	3'UTR	SUMO3

### Sheet: TAM
Additional file 4 – Results of single-locus survival analysis, TAM cohort
Annotation based on IlluminaHumanMethylation450kanno.ilmn12.hg19 R package
HR, hazard ratio; CI, confidence interval; Adj. P-value, Benjamini-Hochberg adjusted P-value; pos, position on the chromosome (indicated in column 'chr')
CpG ID	log(HR)	HR	CI (lo 95)	CI (hi 95)	P-value	Adj. P-value	chr	pos	Relation_to_Island	UCSC_RefGene_Group	UCSC_RefGene_Name	Enhancer
cg19050555	-0.779064	0.458835	0.337005	0.624708	7.49568e-07	0.03021	chr12	49662405	S_Shelf	Body	TUBA1C
cg11875624	-0.828138	0.436862	0.313211	0.609329	1.07155e-06	0.0383885	chrX	138276972	Island	5'UTR;Body;Body	FGF13;FGF13;FGF13
cg07244783	-1.00934	0.364458	0.250285	0.530714	1.40942e-07	0.0119582	chr4	4432211	OpenSea	Body	STX18	TRUE
cg02506353	-1.22087	0.294975	0.182041	0.47797	7.13494e-07	0.03021	chr5	10702346	OpenSea	Body	DAP	TRUE
cg23217940	-1.4849	0.226524	0.133858	0.383342	3.16211e-08	0.0101955	chr15	22954817	OpenSea	Body;TSS1500	CYFIP1;CYFIP1
cg07275179	-1.6228	0.197346	0.104881	0.371328	4.86391e-07	0.0261375	chr3	63962440	OpenSea	Body;Body	ATXN7;ATXN7	TRUE
cg03376089	-1.68389	0.18565	0.0983552	0.350423	2.04543e-07	0.01319	chr17	17839409	OpenSea	Body;Body	TOM1L2;TOM1L2	TRUE
cg12218895	-1.70876	0.18109	0.09714	0.337591	7.56755e-08	0.0119582	chr20	3898940	OpenSea	Body;TSS1500;Body;Body	PANK2;MIR103-2AS;PANK2;PANK2	TRUE
cg07293188	-2.24266	0.106176	0.0459973	0.245086	1.48353e-07	0.0119582	chr3	38209834	S_Shelf	Body	OXSR1

### Sheet: AI
Additional file 4 – Results of single-locus survival analysis, AI cohort
Annotation based on IlluminaHumanMethylation450kanno.ilmn12.hg19 R package
HR, hazard ratio; CI, confidence interval; Adj. P-value, Benjamini-Hochberg adjusted P-value; pos, position on the chromosome (indicated in column 'chr')
CpG ID	log(HR)	HR	CI (lo 95)	CI (hi 95)	P-value	Adj. P-value	chr	pos	Relation_to_Island	UCSC_RefGene_Group	UCSC_RefGene_Name	Enhancer
cg00435408	-1.33928	0.262034	0.16	0.42	3.73904e-08	0.0120556	chr16	57220662	S_Shore	TSS1500;5'UTR	FAM192A;RSPRY1
