## Supplemental file 7 _ multi locus signature for "Candidate methylation sites associated with endocrine therapy resistance in the TCGA ER+/HER2- breast cancer cohort"

### Sheet: ER+HER2-
Additional file 7 – Results of multi-locus survival analysis, ER+/HER2- cohort
Annotation based on IlluminaHumanMethylation450kanno.ilmn12.hg19 R package
pos, position on the chromosome (indicated in column 'chr')
CpG ID	Coefficient	chr	pos	Relation_to_Island	UCSC_RefGene_Group	UCSC_RefGene_Name	Enhancer
cg13792075	0.0475354	chr3	183735803	Island	TSS200;TSS200	ABCC5;ABCC5
cg20036377	0.0274006	chr8	25230064	OpenSea	Body	DOCK5
cg20835789	0.0148407	chr3	15469053	Island	TSS200;TSS200	METTL6;EAF1
cg22660447	0.0137354	chr16	89778660	Island	Body	C16orf7	TRUE
cg04974913	0.0131675	chr1	13839662	Island
cg13476077	0.0106928	chr1	200009373	N_Shore	Body;Body	NR5A2;NR5A2
cg13620051	0.0101415	chr9	126759535	N_Shelf
cg03413835	0.0100592	chr6	33394537	N_Shore	Body	SYNGAP1
cg07420163	0.00996649	chr16	89778301	Island	Body	C16orf7	TRUE
cg21672339	0.009866	chr12	49319475	Island	TSS200;TSS1500;TSS200	FKBP11;FKBP11;FKBP11	TRUE
cg14627760	0.00985234	chr17	79860435	Island	Body	NPB	TRUE
cg26968387	0.00923125	chr19	37569268	Island	TSS200	ZNF420
cg00587042	0.00917578	chr7	42927968	OpenSea			TRUE
cg14744828	0.00916021	chr13	110790404	N_Shore
cg14451276	0.00892534	chr7	36764019	OpenSea	1stExon;5'UTR	AOAH;AOAH
cg13085895	0.00872828	chr12	7047250	Island	Body;Body	ATN1;ATN1	TRUE
cg09317884	0.00868992	chr1	165204512	Island	Body	LMX1A	TRUE
cg15925090	0.00844404	chr4	4874042	Island			TRUE
cg25509338	0.00811161	chr20	1246703	Island	TSS1500	SNPH
cg02021606	0.00791518	chr21	44845925	OpenSea	Body	SIK1
cg05425213	0.0075596	chr11	124616208	Island	3'UTR;3'UTR	NRGN;NRGN
cg15205204	0.00723618	chr1	6545172	Island	5'UTR;5'UTR;Body;5'UTR;Body	PLEKHG5;PLEKHG5;PLEKHG5;PLEKHG5;PLEKHG5
cg22914729	0.00693086	chr4	111541339	N_Shore	Body;Body;Body	PITX2;PITX2;PITX2
cg18245631	0.00670171	chr14	90422776	S_Shore	5'UTR;5'UTR	TDP1;TDP1
cg15481636	0.00617563	chr1	228646970	S_Shore	TSS1500	HIST3H2A
cg06472065	0.00613617	chr6	33394446	N_Shore	Body	SYNGAP1
cg25132257	0.00575916	chr11	112916139	OpenSea	Body;Body;Body	NCAM1;NCAM1;NCAM1
cg17222164	0.00557914	chr17	43339476	Island	Body;TSS200;1stExon;5'UTR	LOC100133991;LOC100133991;C17orf46;C17orf46	TRUE
cg14208573	0.00534158	chr6	31549241	Island	Body;3'UTR	LTB;LTB
cg12379948	0.00521011	chr17	44896424	Island	TSS1500	WNT3	TRUE
cg18394118	0.00517469	chr12	102270878	Island	TSS1500	DRAM1
cg05873146	0.00436068	chr17	29335669	Island
cg01169021	0.00433828	chr5	140792918	N_Shore	Body;Body;Body;Body;Body;Body;Body;1stExon;Body;Body;1stExon;Body;Body;Body;Body;Body;Body	PCDHGA4;PCDHGA6;PCDHGA9;PCDHGA1;PCDHGA8;PCDHGA5;PCDHGB1;PCDHGA10;PCDHGB4;PCDHGA3;PCDHGA10;PCDHGA2;PCDHGB6;PCDHGA7;PCDHGB2;PCDHGB5;PCDHGB3
cg23186643	0.0039681	chr17	79860360	Island	1stExon	NPB	TRUE
cg06479032	0.00388183	chr20	1246769	Island	TSS200	SNPH
cg24463073	0.00358153	chr6	118973353	S_Shore	TSS1500;TSS1500	C6orf204;C6orf204
cg25353450	0.00329608	chr5	140792511	N_Shore	Body;Body;Body;Body;Body;TSS1500;Body;Body;TSS1500;Body;Body;Body;Body;Body;Body;Body;Body	PCDHGA4;PCDHGA6;PCDHGA9;PCDHGA1;PCDHGA8;PCDHGA10;PCDHGA5;PCDHGB1;PCDHGA10;PCDHGB4;PCDHGA3;PCDHGA2;PCDHGB6;PCDHGA7;PCDHGB2;PCDHGB5;PCDHGB3
cg19200285	0.00327119	chr12	2800755	Island	3'UTR;3'UTR;3'UTR;3'UTR;3'UTR;3'UTR;3'UTR;3'UTR;3'UTR;3'UTR;3'UTR;3'UTR;3'UTR;3'UTR;3'UTR;3'UTR;3'UTR;3'UTR;3'UTR;3'UTR;3'UTR;3'UTR;3'UTR	CACNA1C;CACNA1C;CACNA1C;CACNA1C;CACNA1C;CACNA1C;CACNA1C;CACNA1C;CACNA1C;CACNA1C;CACNA1C;CACNA1C;CACNA1C;CACNA1C;CACNA1C;CACNA1C;CACNA1C;CACNA1C;CACNA1C;CACNA1C;CACNA1C;CACNA1C;CACNA1C
cg00388195	0.00321918	chr7	96647323	S_Shore
cg05462761	0.0029354	chr1	6545157	Island	5'UTR;5'UTR;Body;5'UTR;Body	PLEKHG5;PLEKHG5;PLEKHG5;PLEKHG5;PLEKHG5
cg08128789	0.00289505	chr1	89989925	Island	TSS1500	LRRC8B
cg12014008	0.00288865	chr10	48439443	S_Shore	TSS1500	GDF10	TRUE
cg15936999	0.00273237	chr17	73840853	OpenSea	TSS200	UNC13D	TRUE
cg24542751	0.00266135	chr17	43339589	Island	Body;Body;TSS200	LOC100133991;LOC100133991;C17orf46	TRUE
cg17510278	0.00219395	chr20	21696115	S_Shore	3'UTR	PAX1	TRUE
cg08278357	0.00212176	chr19	59050122	Island
cg26039926	0.00205759	chrX	40945750	S_Shore	5'UTR;5'UTR	USP9X;USP9X
cg14743462	0.00190355	chr1	228646946	S_Shore	TSS1500	HIST3H2A
cg00467529	0.00177899	chr11	117857293	Island	Body;Body	IL10RA;IL10RA	TRUE
cg08172044	0.00171843	chr6	126070462	Island	TSS1500	HEY2
cg23241637	0.0014669	chr2	185463803	S_Shore	Body	ZNF804A
cg08480458	0.00142247	chr3	53529655	Island	Body;Body;Body	CACNA1D;CACNA1D;CACNA1D	TRUE
cg09581551	0.00136942	chr6	107810162	Island	TSS1500	SOBP
cg21777188	0.00134991	chr5	140536238	N_Shore	Body	PCDHB17
cg08344341	0.00129224	chr5	36151993	Island	1stExon;TSS200;TSS200;5'UTR	LMBRD2;SKP2;SKP2;LMBRD2
cg06023901	0.00117662	chr6	57037482	Island	5'UTR;1stExon	BAG2;BAG2
cg21763211	0.00115932	chr19	12932850	N_Shelf
cg17485021	0.00113149	chr4	13530094	N_Shore			TRUE
cg03160815	0.00103667	chr17	79859830	Island	TSS1500	NPB	TRUE
cg07257042	0.00102951	chr17	40428882	Island	TSS1500	STAT5B
cg21356535	0.000869027	chr6	137311287	OpenSea	Body	NHEG1	TRUE
cg08247376	0.000835813	chr17	43339358	Island	Body;Body;TSS200	C17orf46;LOC100133991;LOC100133991	TRUE
cg16927285	0.000621487	chr3	62128744	OpenSea	Body	PTPRG	TRUE
cg01029685	0.000594384	chr5	140226474	N_Shore	Body;Body;Body;Body;Body;Body;Body;TSS1500;TSS1500;Body;Body;Body	PCDHA6;PCDHA2;PCDHA1;PCDHA7;PCDHA1;PCDHA6;PCDHA5;PCDHA9;PCDHA9;PCDHA3;PCDHA4;PCDHA8
cg08988364	0.000570529	chr3	143566850	OpenSea	Body	SLC9A9	TRUE
cg14251870	0.000369405	chr6	137809529	Island
cg21249376	0.000326834	chr9	27528432	Island	5'UTR	MOBKL2B
cg12698626	0.000313961	chr17	32581466	OpenSea	TSS1500	CCL2	TRUE
cg15802898	0.000279176	chr9	100615201	N_Shore	TSS1500	FOXE1
cg00922376	1.61462e-05	chr1	14026584	Island	TSS200	PRDM2
cg14047271	-0.000174647	chr3	184097168	N_Shore	TSS1500;TSS1500	CHRD;THPO
cg18558767	-0.000268584	chr3	71592056	OpenSea	5'UTR;TSS1500;5'UTR	FOXP1;MIR1284;FOXP1	TRUE
cg03901886	-0.00050239	chr1	9600115	Island	Body	SLC25A33
cg22843803	-0.000539552	chr11	65196125	OpenSea			TRUE
cg16499474	-0.000596411	chr12	57930163	OpenSea	Body	DCTN2	TRUE
cg10892950	-0.000721376	chr12	45626938	OpenSea	Body;Body;Body	ANO6;ANO6;ANO6	TRUE
cg01196858	-0.000743538	chr7	30027454	N_Shore	5'UTR;Body;5'UTR;5'UTR	SCRN1;SCRN1;SCRN1;SCRN1
cg16722001	-0.000911003	chr10	75771490	OpenSea	Body;Body	VCL;VCL	TRUE
cg20382675	-0.000943966	chr3	71591429	OpenSea	5'UTR;TSS200;5'UTR	FOXP1;MIR1284;FOXP1	TRUE
ch.12.2480290F	-0.00112298	chr12	120471011	OpenSea	Body	CCDC64
cg07314298	-0.00120534	chr2	11723111	OpenSea	Body;Body;Body	GREB1;GREB1;GREB1	TRUE
cg05881745	-0.00146867	chr4	1409557	S_Shore
cg04944904	-0.00147649	chr19	51845941	S_Shelf	TSS1500	VSIG10L
cg14398228	-0.00173145	chr14	97329920	OpenSea	Body	VRK1	TRUE
cg16903025	-0.00176544	chr8	124549553	N_Shelf	Body	FBXO32
cg03281139	-0.0019022	chr19	3451135	N_Shore	Body;Body	NFIC;NFIC	TRUE
cg03839782	-0.00214978	chr6	24903167	OpenSea	5'UTR	FAM65B	TRUE
cg18948788	-0.00283624	chr2	46959491	OpenSea	5'UTR;5'UTR	SOCS5;SOCS5	TRUE
cg08363193	-0.00288843	chr10	89690234	OpenSea	Body	PTEN	TRUE
cg05149537	-0.00306274	chr22	45709699	S_Shelf	5'UTR;5'UTR	FAM118A;FAM118A
cg26828131	-0.00343081	chr1	249106207	Island	Body	SH3BP5L
cg08247887	-0.00378239	chr10	44394566	OpenSea			TRUE
cg26031954	-0.00400976	chr1	2139327	S_Shore	TSS200	C1orf86
cg05915866	-0.00410024	chr16	73090838	N_Shore	5'UTR	ZFHX3
cg15068180	-0.00412772	chr3	194017703	S_Shelf			TRUE
cg13388277	-0.00414016	chr7	63504673	N_Shore	TSS1500	ZNF727
cg20379593	-0.0042003	chr11	65198023	OpenSea
cg06745797	-0.00446325	chr17	80917862	N_Shore	Body	B3GNTL1
cg14301932	-0.00451943	chr2	237086782	Island
cg19619432	-0.00483634	chr5	159797813	S_Shore	TSS200	C1QTNF2	TRUE
cg00415939	-0.00488001	chr11	85772935	OpenSea	Body;Body	PICALM;PICALM
cg15348839	-0.0049603	chr2	232224846	OpenSea			TRUE
cg00622105	-0.00498603	chr2	65594478	OpenSea	TSS1500;Body	SPRED2;SPRED2	TRUE
cg21864248	-0.00523783	chrX	7895900	S_Shore	TSS200;TSS1500	PNPLA4;PNPLA4
cg22829164	-0.00540438	chr10	101156363	OpenSea			TRUE
cg03641740	-0.00547051	chr4	102087758	OpenSea	Body;Body;Body	PPP3CA;PPP3CA;PPP3CA	TRUE
cg09774854	-0.00552767	chr17	30539553	OpenSea	Body;Body;Body	RHOT1;RHOT1;RHOT1	TRUE
cg16209444	-0.00560074	chr3	58522771	OpenSea	5'UTR	ACOX2	TRUE
cg21434959	-0.00586988	chr3	129384521	OpenSea	Body;Body;Body	TMCC1;TMCC1;TMCC1	TRUE
cg13990980	-0.00600977	chr14	69891511	OpenSea	Body	SLC39A9	TRUE
cg11684897	-0.00606464	chr17	2951666	N_Shore
cg08116711	-0.00610224	chr7	101596218	OpenSea	Body;Body;Body	CUX1;CUX1;CUX1	TRUE
cg03467567	-0.00614318	chr6	158732600	OpenSea	TSS1500;TSS1500	TULP4;TULP4
cg03103888	-0.00639536	chr13	114147763	S_Shore	5'UTR	TMCO3
cg14094027	-0.00642698	chr12	120669080	OpenSea	5'UTR;Body;Body	PXN;PXN;PXN
cg11573318	-0.00688877	chr11	65196227	OpenSea			TRUE
cg05899064	-0.00755878	chr11	67225897	OpenSea	Body	CABP4
cg21579556	-0.00808124	chr7	127668506	N_Shelf	3'UTR;Body	LRRC4;SND1
cg03178454	-0.00810272	chr7	150672768	N_Shore	Body;Body	KCNH2;KCNH2
cg01487683	-0.00822836	chr6	5031084	OpenSea
cg18643383	-0.00827095	chr2	69864882	OpenSea	Body	AAK1	TRUE
cg11444668	-0.00845642	chr2	27654703	S_Shelf	5'UTR	NRBP1
cg02345399	-0.00852422	chr11	65195039	S_Shelf
cg18425731	-0.00857139	chr2	158184641	OpenSea	TSS1500	ERMN
cg14711869	-0.00899209	chr4	2716524	OpenSea	Body	FAM193A	TRUE
cg09884146	-0.00980704	chr2	65593908	OpenSea	5'UTR;1stExon;Body	SPRED2;SPRED2;SPRED2	TRUE
cg22384801	-0.00985806	chr15	60767308	N_Shelf	5'UTR;Body	NARG2;NARG2
cg02481642	-0.00993094	chr20	43343760	OpenSea	TSS200	WISP2	TRUE
cg03490073	-0.0100796	chr3	176806812	OpenSea	5'UTR	TBL1XR1	TRUE
cg06492813	-0.0103608	chr6	56301992	S_Shelf
cg08252585	-0.0103873	chr2	24931616	OpenSea	Body;Body;Body	NCOA1;NCOA1;NCOA1	TRUE
cg00465198	-0.0107003	chr10	97807225	S_Shelf	Body;Body;Body	CCNJ;CCNJ;CCNJ
cg12460175	-0.0110925	chr22	18268062	Island
cg03328201	-0.0112221	chr22	22007633	S_Shore	Body	MIR130B
cg09472928	-0.0113049	chr5	175393743	N_Shore	Body	THOC3
cg05972185	-0.0114464	chr16	72972644	OpenSea	Body;Body	ZFHX3;ZFHX3	TRUE
cg23016243	-0.0116867	chr17	42983768	OpenSea	3'UTR	GFAP	TRUE
cg06437173	-0.0121902	chr10	50666820	OpenSea	3'UTR	ERCC6
cg27333283	-0.0124652	chr16	19514279	OpenSea	3'UTR	GDE1
cg02192677	-0.0128954	chr1	3555737	N_Shore	Body	WDR8
cg20705908	-0.0130006	chr13	103424762	N_Shore	5'UTR	C13orf27
cg27587095	-0.013648	chr2	240062186	S_Shore	Body	HDAC4
cg00731886	-0.013727	chr4	1363008	N_Shore	Body	KIAA1530
cg07402188	-0.0142015	chr19	40720005	Island	Body	MAP3K10
cg13361307	-0.0143298	chr2	100365075	OpenSea	Body;Body	AFF3;AFF3	TRUE
cg03753454	-0.0144134	chr16	70787597	OpenSea	Body	VAC14
cg05320944	-0.0144611	chr14	76018865	OpenSea			TRUE
cg13447284	-0.01492	chr17	63116336	N_Shelf
cg18542050	-0.0159604	chr12	89986573	OpenSea	Body;Body	ATP2B1;ATP2B1	TRUE
cg14815778	-0.0160345	chrX	152865295	S_Shore	TSS1500;TSS1500	FAM58A;FAM58A
cg26621897	-0.0166011	chrX	101772051	S_Shore	TSS1500	TMSB15A
cg01581050	-0.0167713	chr7	139256124	OpenSea	3'UTR;3'UTR	HIPK2;HIPK2
cg03376089	-0.0169497	chr17	17839409	OpenSea	Body;Body	TOM1L2;TOM1L2	TRUE
cg03505817	-0.0173465	chr14	93735925	OpenSea	Body	BTBD7	TRUE
cg03644238	-0.0176725	chr7	148400542	S_Shelf	5'UTR	CUL1
cg27138059	-0.0177163	chr19	6272597	S_Shore	Body	MLLT1	TRUE
cg05317956	-0.0177461	chr10	99409824	OpenSea	Body	PI4K2A	TRUE
cg01924292	-0.018247	chr12	1815334	OpenSea	5'UTR	ADIPOR2	TRUE
cg27458152	-0.0219899	chr8	22249664	OpenSea	5'UTR;5'UTR;5'UTR;5'UTR	SLC39A14;SLC39A14;SLC39A14;SLC39A14	TRUE
cg15228441	-0.0220971	chr17	78829930	N_Shore	Body;Body	RPTOR;RPTOR	TRUE
cg17620425	-0.0222383	chr13	37403552	OpenSea	3'UTR	RFXAP
cg17684572	-0.0237119	chr3	47950807	OpenSea	Body;1stExon;1stExon;Body	MAP4;MAP4;MAP4;MAP4	TRUE
cg19382584	-0.0247417	chr10	63666609	S_Shelf	Body	ARID5B
cg08181258	-0.0258414	chr14	67710831	S_Shelf	5'UTR	MPP5
cg20417424	-0.0260233	chr1	77331940	N_Shore	TSS1500	ST6GALNAC5
cg16288421	-0.0277147	chr4	54213525	OpenSea	Body	SCFD2	TRUE
cg09407859	-0.028704	chr16	66995461	OpenSea	Body	CES3
cg27243507	-0.0310458	chr3	101808873	OpenSea			TRUE
cg05767546	-0.0415677	chr1	70816768	N_Shelf	Body	ANKRD13C
cg19297537	-0.0533335	chr10	71142369	OpenSea	Body;Body;Body;Body;Body	HK1;HK1;HK1;HK1;HK1
cg08878651	-0.063174	chr17	30066757	OpenSea			TRUE

### Sheet: TAM
Additional file 7 – Results of multi-locus survival analysis, TAM cohort
Annotation based on IlluminaHumanMethylation450kanno.ilmn12.hg19 R package
pos, position on the chromosome (indicated in column 'chr')
CpG ID	Coefficient	chr	pos	Relation_to_Island	UCSC_RefGene_Group	UCSC_RefGene_Name	Enhancer
cg03176411	0.0336525	chr6	26026751	N_Shore
cg08738300	0.0333159	chr3	44038990	Island
cg00467529	0.0263504	chr11	117857293	Island	Body;Body	IL10RA;IL10RA	TRUE
cg08795948	0.0172531	chr3	128337044	Island
cg13001868	0.0142725	chr17	43339223	Island	Body;Body;TSS1500	C17orf46;LOC100133991;LOC100133991
cg16290123	0.0120629	chr1	6663532	Island	TSS1500	KLHL21
cg22208280	0.00858439	chrX	154003304	OpenSea	Body;Body;Body	DKC1;SNORA56;DKC1
cg09642428	0.00611939	chr5	136645665	OpenSea	Body	SPOCK1	TRUE
cg05545172	0.00199635	chr6	32811777	Island	Body;5'UTR;1stExon	PSMB8;PSMB8;PSMB8
cg27006169	-0.000604223	chr4	85612912	OpenSea	Body	WDFY3	TRUE
cg19050555	-0.00128886	chr12	49662405	S_Shelf	Body	TUBA1C
cg09407859	-0.0016127	chr16	66995461	OpenSea	Body	CES3
cg25726699	-0.0031541	chr6	135826776	OpenSea	Body	C6orf217	TRUE
cg18558767	-0.0031953	chr3	71592056	OpenSea	5'UTR;TSS1500;5'UTR	FOXP1;MIR1284;FOXP1	TRUE
cg14094027	-0.00484773	chr12	120669080	OpenSea	5'UTR;Body;Body	PXN;PXN;PXN
cg16499474	-0.00500636	chr12	57930163	OpenSea	Body	DCTN2	TRUE
cg16288421	-0.00835034	chr4	54213525	OpenSea	Body	SCFD2	TRUE
cg10623213	-0.00901652	chr3	69070440	OpenSea	3'UTR	TMF1
cg21505925	-0.00957236	chr21	38807423	OpenSea	Body;Body;Body;Body;Body	DYRK1A;DYRK1A;DYRK1A;DYRK1A;DYRK1A
cg18577239	-0.00993507	chr12	53955664	OpenSea	Body;Body;Body	ATF7;ATF7;ATF7	TRUE
cg24690818	-0.0106739	chrX	112084127	Island	TSS200	AMOT
cg08776331	-0.010962	chr16	2125989	Island	Body;Body;Body	TSC2;TSC2;TSC2
cg06707993	-0.0128585	chr17	78152466	N_Shelf	5'UTR	CARD14
cg02381948	-0.0139117	chr10	131355112	OpenSea	Body	MGMT
cg07275179	-0.0191889	chr3	63962440	OpenSea	Body;Body	ATXN7;ATXN7	TRUE
cg14791640	-0.0206408	chr1	85037040	N_Shelf	Body	CTBS
cg26462319	-0.0223383	chr2	30379582	OpenSea	Body;Body;Body;Body	YPEL5;YPEL5;YPEL5;YPEL5
cg23745290	-0.0229075	chr4	106392021	N_Shelf	Body;Body;Body;Body;Body	PPA2;PPA2;PPA2;PPA2;PPA2
cg04546165	-0.0241909	chr1	228112858	N_Shore	Body	WNT9A
cg00566187	-0.0264621	chr1	230250356	OpenSea	Body	GALNT2
cg19988492	-0.0280126	chr21	38807712	OpenSea	Body;Body;Body;Body;Body	DYRK1A;DYRK1A;DYRK1A;DYRK1A;DYRK1A	TRUE
cg26981746	-0.0293736	chr6	32490012	Island	Body	HLA-DRB5
cg17458357	-0.0303479	chr1	174988858	N_Shelf	Body	MRPS14
cg02506353	-0.0315958	chr5	10702346	OpenSea	Body	DAP	TRUE
cg26617272	-0.0327317	chr1	43279726	N_Shelf	Body	CCDC23
cg10326403	-0.0371525	chr3	9931515	N_Shore	TSS1500	JAGN1
cg23217940	-0.0410464	chr15	22954817	OpenSea	Body;TSS1500	CYFIP1;CYFIP1
cg13370010	-0.0424401	chr13	33743647	OpenSea	5'UTR;Body;Body	STARD13;STARD13;STARD13	TRUE
cg24134182	-0.0428889	chr5	179982651	OpenSea	Body	CNOT6	TRUE
cg07726222	-0.045899	chr16	2125875	Island	Body;Body;Body	TSC2;TSC2;TSC2
cg03376089	-0.0468492	chr17	17839409	OpenSea	Body;Body	TOM1L2;TOM1L2	TRUE
cg02591442	-0.0495117	chr16	48180565	OpenSea	5'UTR;1stExon	ABCC12;ABCC12
cg18272456	-0.0514384	chr7	131037705	OpenSea	Body;Body	MKLN1;MKLN1	TRUE
cg24656388	-0.0644402	chr6	8085918	OpenSea	Body;Body	EEF1E1;EEF1E1	TRUE
cg06551697	-0.0679016	chr17	56612362	S_Shelf			TRUE
cg03467567	-0.0804027	chr6	158732600	OpenSea	TSS1500;TSS1500	TULP4;TULP4
cg07244783	-0.0834399	chr4	4432211	OpenSea	Body	STX18	TRUE
cg11875624	-0.0964173	chrX	138276972	Island	5'UTR;Body;Body	FGF13;FGF13;FGF13
cg12218895	-0.17014	chr20	3898940	OpenSea	Body;TSS1500;Body;Body	PANK2;MIR103-2AS;PANK2;PANK2	TRUE
cg07293188	-0.220752	chr3	38209834	S_Shelf	Body	OXSR1

### Sheet: AI
Additional file 7 – Results of multi-locus survival analysis, AI cohort
Annotation based on IlluminaHumanMethylation450kanno.ilmn12.hg19 R package
pos, position on the chromosome (indicated in column 'chr')
CpG ID	Coefficient	chr	pos	Relation_to_Island	UCSC_RefGene_Group	UCSC_RefGene_Name	Enhancer
cg16551483	0.0423687	chr17	4981823	Island	5'UTR;1stExon	ZFP3;ZFP3	TRUE
cg16656286	0.0345334	chr17	4981603	Island	TSS200	ZFP3	TRUE
cg16426479	0.0215392	chr5	43020566	S_Shore
cg11546106	0.0214293	chr1	32706831	Island	Body	MTMR9L
cg05142115	0.0207358	chr7	30544301	Island	1stExon	GGCT
cg09765994	0.0201301	chr1	14026605	Island	TSS200	PRDM2
cg19270251	0.0200443	chr10	75531974	Island	TSS200	FUT11
cg09483904	0.0196581	chr6	33172551	Island	Body	HSD17B8
cg05873146	0.0154829	chr17	29335669	Island
cg27561954	0.0149956	chr1	10057312	Island	1stExon;5'UTR	RBP7;RBP7
cg18418538	0.0147222	chr19	48997000	Island	Body	LMTK3
cg17070611	0.0143479	chr13	33001498	Island	Body;Body	N4BP2L1;N4BP2L1
cg19852344	0.0140785	chr12	133463945	Island	5'UTR;5'UTR;5'UTR;5'UTR;5'UTR	CHFR;CHFR;CHFR;CHFR;CHFR
cg09809567	0.0131997	chr12	104444136	OpenSea	TSS1500	GLT8D2
cg08714407	0.0130871	chr2	24307071	Island	Body;1stExon	TP53I3;TP53I3
cg05375277	0.0124652	chr11	57283463	S_Shore	TSS1500	SLC43A1
cg19442545	0.0114169	chr10	75533431	S_Shore	Body	FUT11
cg14296903	0.00974805	chr19	11494347	Island	Body	EPOR
cg07679836	0.00891784	chr6	33548423	OpenSea	TSS1500	BAK1
cg10353108	0.00888049	chr11	119227105	Island	3'UTR;3'UTR	USP2;USP2	TRUE
cg06472065	0.00848081	chr6	33394446	N_Shore	Body	SYNGAP1
cg18115627	0.00782063	chr1	44401979	Island	Body;Body;Body;Body;Body	ARTN;ARTN;ARTN;ARTN;ARTN
cg07361491	0.00760019	chr18	19749535	Island	5'UTR;1stExon	GATA6;GATA6
cg21789280	0.00755127	chr1	22351425	N_Shore	TSS1500;TSS1500	HSPC157;HSPC157
cg01733045	0.00751035	chr3	51705063	Island	TSS200;TSS200;TSS200	TEX264;TEX264;TEX264
cg26039926	0.00700699	chrX	40945750	S_Shore	5'UTR;5'UTR	USP9X;USP9X
cg26114324	0.00633485	chr1	44401857	Island	1stExon;Body;Body;Body;Body	ARTN;ARTN;ARTN;ARTN;ARTN
cg26802025	0.00628046	chr6	44265320	Island	5'UTR	TCTE1
cg03905905	0.00589771	chr2	63277850	Island	TSS200	OTX1
cg05460030	0.00589588	chr1	202927977	S_Shore	TSS1500;TSS1500	ADIPOR1;ADIPOR1
cg10904972	0.00574649	chr11	119227328	Island	3'UTR;3'UTR	USP2;USP2	TRUE
cg05978988	0.00558447	chr12	49393244	Island	TSS200	DDN	TRUE
cg21308111	0.00551461	chr8	23082634	Island	1stExon;5'UTR	TNFRSF10A;TNFRSF10A
cg27427357	0.0054669	chr6	26027618	Island	TSS200	HIST1H4B
cg22343728	0.0054367	chr22	46287028	S_Shore
cg07433344	0.004816	chr6	33172450	Island	1stExon	HSD17B8
cg08343881	0.00461283	chr6	28304075	OpenSea	1stExon;TSS200;5'UTR;TSS200;5'UTR;5'UTR;Body	ZNF323;ZNF323;ZNF323;ZNF323;ZNF323;ZNF323;ZNF323
cg19392329	0.0044295	chr22	44287485	N_Shore	Body	PNPLA5	TRUE
cg19767477	0.00415467	chr5	127420684	S_Shore	Body	SLC12A2
cg12283120	0.00414376	chr6	33172398	Island	TSS200	HSD17B8
cg06314872	0.00402507	chr16	66638702	Island	5'UTR;5'UTR;5'UTR;5'UTR;1stExon	CMTM3;CMTM3;CMTM3;CMTM3;CMTM3
cg27092752	0.00335634	chr11	119227298	Island	3'UTR;3'UTR	USP2;USP2	TRUE
cg24671572	0.0033527	chr6	28109577	Island	TSS200	ZNF192
cg01017355	0.00325883	chr19	50836561	Island
cg00922376	0.00323436	chr1	14026584	Island	TSS200	PRDM2
cg15507391	0.00322364	chr11	66139221	Island	5'UTR;1stExon	SLC29A2;SLC29A2
cg20383299	0.00309318	chr3	115503964	S_Shore			TRUE
cg22647810	0.00276262	chr6	33172371	Island	TSS200	HSD17B8
cg19011063	0.00259299	chr5	170171465	Island
cg02021606	0.00242594	chr21	44845925	OpenSea	Body	SIK1
cg03413835	0.00217864	chr6	33394537	N_Shore	Body	SYNGAP1
cg09266771	0.00203718	chr12	63207138	OpenSea	Body	PPM1H
cg01720742	0.00166214	chr1	22351395	N_Shore	TSS1500;TSS1500	HSPC157;HSPC157
cg22276332	0.00164052	chr4	156588175	N_Shore	5'UTR;5'UTR;5'UTR;5'UTR;1stExon;5'UTR;5'UTR;1stExon;TSS1500	GUCY1A3;GUCY1A3;GUCY1A3;GUCY1A3;GUCY1A3;GUCY1A3;GUCY1A3;GUCY1A3;GUCY1A3
cg17716453	0.00121133	chr19	15619355	Island	1stExon;5'UTR	CYP4F22;CYP4F22
cg17426063	0.00107277	chr10	75531995	Island	TSS200	FUT11
cg25012434	0.000881988	chr6	128842125	Island	TSS1500;TSS1500	PTPRK;PTPRK
cg03114585	0.000479774	chr1	22351389	N_Shore	TSS1500;TSS1500	HSPC157;HSPC157
cg03160815	0.000467885	chr17	79859830	Island	TSS1500	NPB	TRUE
cg21672339	0.000277785	chr12	49319475	Island	TSS200;TSS1500;TSS200	FKBP11;FKBP11;FKBP11	TRUE
cg25538627	0.000217335	chr11	119227631	Island	Body;Body	USP2;USP2
cg07558275	9.84771e-05	chr3	87040739	S_Shore	TSS1500	VGLL3
cg24561419	-2.78728e-05	chr5	79553606	S_Shore
cg13797670	-0.000354859	chr9	116135281	N_Shelf
cg13483985	-0.000645564	chr1	14222272	S_Shelf
cg14178043	-0.000785197	chr1	223921358	OpenSea	Body;Body	CAPN2;CAPN2	TRUE
cg12460175	-0.000879857	chr22	18268062	Island
cg06735806	-0.000991316	chr14	37667689	S_Shore	5'UTR	MIPOL1
cg06737308	-0.00129043	chr4	185021514	S_Shelf	Body	ENPP6	TRUE
cg15952840	-0.00145505	chr8	11451312	OpenSea
cg04264002	-0.00162075	chr14	103592734	N_Shore	5'UTR;1stExon	TNFAIP2;TNFAIP2
cg05881745	-0.00182236	chr4	1409557	S_Shore
cg27242911	-0.00187054	chr10	74262420	OpenSea	Body;Body	MIR1256;CBARA1	TRUE
cg26571759	-0.0018825	chr6	32011583	OpenSea	Body;Body	TNXB;TNXB
cg19368031	-0.00202325	chr10	76688843	OpenSea	Body	MYST4	TRUE
cg22134611	-0.00210263	chr7	150738304	N_Shelf	Body	ABCB8
cg14802310	-0.00243048	chr12	49582599	Island	Body	TUBA1A
cg18703983	-0.00246373	chr2	18097337	OpenSea	5'UTR	KCNS3	TRUE
cg26286839	-0.00247976	chr5	79378955	OpenSea	Body	THBS4	TRUE
cg25137841	-0.00272141	chr22	31536585	OpenSea	TSS200	PLA2G3	TRUE
cg06430465	-0.00287433	chr16	1014935	Island	Body	LMF1
cg05692899	-0.0029936	chr18	77342368	S_Shelf
cg05972185	-0.00320036	chr16	72972644	OpenSea	Body;Body	ZFHX3;ZFHX3	TRUE
cg09049436	-0.00328344	chr5	178854758	OpenSea
cg26657242	-0.00335123	chr7	1488315	N_Shelf	Body	MICALL2	TRUE
cg04284063	-0.0033813	chr5	126117999	S_Shelf	Body	LMNB1
cg07143805	-0.00387839	chr20	56286671	S_Shore	TSS1500;TSS1500;TSS200	PMEPA1;PMEPA1;PMEPA1
ch.9.96055087R	-0.0039975	chr9	97015266	OpenSea
cg26477746	-0.0040302	chr16	3727482	S_Shelf	Body	TRAP1
cg00796821	-0.00411751	chr7	128551757	S_Shore	TSS1500;TSS1500	KCP;KCP
cg06222206	-0.00427266	chr10	135278165	N_Shore	Body	LOC619207
cg17955557	-0.00435048	chr5	148681591	OpenSea	Body;Body	AFAP1L1;AFAP1L1	TRUE
cg02198582	-0.00444984	chr16	2099376	S_Shore	Body;Body;Body	TSC2;TSC2;TSC2
cg19149785	-0.00459053	chr19	51506273	Island	3'UTR;TSS1500;TSS1500;TSS1500;TSS1500	KLK9;KLK8;KLK8;KLK8;KLK8
cg07491979	-0.00471468	chr7	133331646	OpenSea	Body	EXOC4	TRUE
cg01419499	-0.00537435	chr8	132935411	OpenSea	Body	EFR3A	TRUE
cg01166604	-0.00549417	chr17	79248051	OpenSea	Body;Body	SLC38A10;SLC38A10
cg19996221	-0.00566149	chr15	73893431	OpenSea	Body;Body;Body;Body	NPTN;NPTN;NPTN;NPTN	TRUE
cg14876906	-0.0056964	chr2	170658438	S_Shelf	Body	SSB
cg21002264	-0.00591483	chr17	8091665	N_Shore	3'UTR;1stExon	C17orf59;C17orf59
cg15083845	-0.00597326	chr5	1113624	S_Shore	TSS1500	SLC12A7
cg01080424	-0.00604568	chr7	6520004	N_Shelf	Body;Body	KDELR2;KDELR2
cg01642723	-0.00616981	chr12	132869052	N_Shelf	Body	GALNT9
cg14843670	-0.00627132	chr1	233319053	OpenSea	Body	PCNXL2	TRUE
cg11584499	-0.0066911	chr1	38322941	N_Shelf	Body	MTF1
cg26612230	-0.00677833	chr4	95508526	OpenSea	Body;3'UTR;Body;3'UTR;Body	PDLIM5;PDLIM5;PDLIM5;PDLIM5;PDLIM5
cg00719072	-0.00713463	chr21	44838396	N_Shore	Body	SIK1
cg15432510	-0.00738405	chr17	78939670	N_Shore	3'UTR;3'UTR	RPTOR;RPTOR
cg21331335	-0.0074339	chr9	2717325	N_Shore	TSS200	KCNV2
cg02776628	-0.00745522	chr6	37465322	N_Shelf	Body	C6orf129
cg27575052	-0.00754803	chr16	29855904	Island	Body;Body	MVP;MVP
cg07716603	-0.00778777	chr3	10205719	N_Shore	TSS1500	IRAK2
cg00138126	-0.0080995	chr20	56286697	S_Shore	TSS1500;TSS1500;TSS200	PMEPA1;PMEPA1;PMEPA1
cg09240001	-0.00812481	chr6	27292364	OpenSea	TSS1500	FKSG83
cg13025283	-0.00816775	chr12	76896350	OpenSea	5'UTR;5'UTR	OSBPL8;OSBPL8
cg24082440	-0.00818286	chr21	33672186	N_Shore	Body;Body	MRAP;MRAP
cg12093241	-0.00826961	chr6	157465138	OpenSea	Body;Body;Body	ARID1B;ARID1B;ARID1B	TRUE
cg12988946	-0.00851628	chr13	33698368	OpenSea	Body;Body;Body	STARD13;STARD13;STARD13	TRUE
cg22354618	-0.00937162	chr18	8800458	OpenSea	Body	KIAA0802
ch.7.111787F	-0.00971645	chr7	2269058	N_Shelf	Body;Body;Body	MAD1L1;MAD1L1;MAD1L1
cg26650651	-0.0106479	chr7	99723100	N_Shore	3'UTR;TSS1500	CNPY4;MBLAC1
cg02862897	-0.0116845	chr17	79793088	S_Shore	TSS200	DYSFIP1
cg07022343	-0.0123851	chr1	230208170	S_Shelf	Body	GALNT2	TRUE
cg02358190	-0.0125746	chr5	66187002	OpenSea	Body;Body;Body	MAST4;MAST4;MAST4	TRUE
cg03595626	-0.01269	chr18	29127091	OpenSea	3'UTR	DSG2
cg16538390	-0.0133449	chr10	135344917	S_Shelf	Body	CYP2E1
cg27596275	-0.0136042	chr11	124971707	OpenSea	Body	TMEM218
cg08878651	-0.0139974	chr17	30066757	OpenSea			TRUE
ch.12.1174756R	-0.0141237	chr12	56573364	OpenSea	Body;Body;Body	SMARCC2;SMARCC2;SMARCC2
cg23849099	-0.0147816	chr10	3457441	OpenSea
cg18228933	-0.0150233	chr2	240170936	OpenSea	Body	HDAC4
cg02358790	-0.0151705	chr12	106681933	OpenSea			TRUE
cg05663173	-0.0154435	chr2	54853229	N_Shelf	Body;Body	SPTBN1;SPTBN1
cg12723829	-0.0160122	chr10	135270925	Island	Body	LOC619207
cg02481000	-0.0161322	chr1	2082349	Island	Body;Body;Body	PRKCZ;PRKCZ;PRKCZ
cg12634602	-0.0164312	chr6	149554024	OpenSea			TRUE
cg23418671	-0.016688	chr10	134671250	N_Shore
cg08464374	-0.0168068	chr1	1477123	S_Shore	3'UTR;TSS1500	SSU72;C1orf70
cg12854656	-0.0185741	chr5	131347999	S_Shore	TSS1500;TSS1500	ACSL6;ACSL6
cg27333283	-0.0198314	chr16	19514279	OpenSea	3'UTR	GDE1
cg24475443	-0.0220381	chr11	116643735	Island	TSS200;TSS200	BUD13;BUD13
cg10493075	-0.0224684	chr14	100655244	N_Shelf
cg26690297	-0.0235554	chr1	1477098	S_Shore	3'UTR;TSS1500	SSU72;C1orf70
cg06437173	-0.0238427	chr10	50666820	OpenSea	3'UTR	ERCC6
cg06573254	-0.0241791	chr5	174909270	S_Shelf	5'UTR	SFXN1
cg23240589	-0.0244258	chr2	55217063	OpenSea	Body;Body;Body;Body;Body	RTN4;RTN4;RTN4;RTN4;RTN4	TRUE
cg21561057	-0.0251247	chr19	40711866	Island	Body	MAP3K10
cg17456097	-0.0263127	chr1	26900765	OpenSea	3'UTR;3'UTR	RPS6KA1;RPS6KA1
cg10698255	-0.0271473	chr17	4594639	OpenSea	Body	PELP1	TRUE
cg07810967	-0.0273173	chr5	131993925	S_Shore	1stExon	IL13
cg18643383	-0.0280494	chr2	69864882	OpenSea	Body	AAK1	TRUE
cg00630399	-0.0288207	chr6	30952874	OpenSea	Body	MUC21
cg18993778	-0.0329413	chr7	139313985	OpenSea	Body;Body	HIPK2;HIPK2	TRUE
cg01210622	-0.0331411	chr16	68405731	Island	Body	SMPD3
cg20450337	-0.0359944	chr19	5227946	N_Shore	Body;Body;Body;Body	PTPRS;PTPRS;PTPRS;PTPRS
cg10156552	-0.0375937	chr20	49576836	S_Shore	1stExon;3'UTR	MOCS3;MOCS3
cg00435408	-0.0441227	chr16	57220662	S_Shore	TSS1500;5'UTR	FAM192A;RSPRY1
cg16987761	-0.0485689	chr4	3318072	N_Shore	Body;Body	RGS12;RGS12
cg22763590	-0.051395	chr7	139373966	OpenSea	Body;Body	HIPK2;HIPK2	TRUE
cg26841929	-0.0580515	chr22	50627237	N_Shore	5'UTR	TRABD
