## Supplemental file 8 _ risk score for "Candidate methylation sites associated with endocrine therapy resistance in the TCGA ER+/HER2- breast cancer cohort"

### Sheet: ER+HER2-
Additional file 8 – Results of survival analysis of the multi-locus signature using the risk score corrected for clinical variables, ER+/HER2- cohort
HR, hazard ratio; CI, confidence interval
	log(HR)	CI (lo 95)	CI (hi 95)	HR	CI (lo 95)	CI (hi 95)	P-value
Stage (per stage increment)	0.470454	0.150762	0.790146	1.60072	1.16272	2.20372	0.0039235
Age (per 1-yr increment)	0.0185611	0.00419037	0.0329319	1.01873	1.0042	1.03348	0.0113586
AI treatment (vs. no AI treatment)	-0.214252	-0.658341	0.229837	0.807145	0.51771	1.2584	0.344358
Risk score (per risk score increment)	2.9173	2.46167	3.37292	18.4912	11.7244	29.1635	0

### Sheet: TAM
Additional file 8 – Results of survival analysis of the multi-locus signature using the risk score corrected for clinical variables, TAM cohort
HR, hazard ratio; CI, confidence interval
	log(HR)	CI (lo 95)	CI (hi 95)	HR	CI (lo 95)	CI (hi 95)	P-value
Stage (per stage increment)	0.391922	-0.269092	1.05294	1.47982	0.764073	2.86605	0.245202
Age (per 1-yr increment)	0.0253461	-0.00704011	0.0577323	1.02567	0.992985	1.05943	0.125052
Risk score (per risk score increment)	3.16761	2.33264	4.00258	23.7506	10.3051	54.7391	1.0425e-13

### Sheet: AI
Additional file 8 – Results of survival analysis of the multi-locus signature using the risk score corrected for clinical variables, AI cohort
HR, hazard ratio; CI, confidence interval
	log(HR)	CI (lo 95)	CI (hi 95)	HR	CI (lo 95)	CI (hi 95)	P-value
Stage (per stage increment)	0.0258218	-0.531789	0.583433	1.02616	0.587553	1.79218	0.927682
Age (per 1-yr increment)	0.00539492	-0.0258773	0.0366672	1.00541	0.974455	1.03735	0.735271
Risk score (per risk score increment)	3.75664	2.85394	4.65935	42.8045	17.356	105.567	3.33067e-16
