## Supplemental file 10 _ stability for "Candidate methylation sites associated with endocrine therapy resistance in the TCGA ER+/HER2- breast cancer cohort"

### Sheet: STABILITY (in at least 10)
Additional file 10 – Stability of multi-locus signatures (presence in at least 10 signatures)
Results of Fisher's exact test to determine the significance of the overlap between the original multi-locus signature and the stability signature.
The stability signature consists of those CpGs that occurred in at least 10 of the 50 10% leave-out signatures.
"Total count" is the number of the CpGs that appear in the elastic net signature or in at least 1 (out of 50) signatures used to assess the stability.
ER+/HER2-	In multi-locus signature	Not in multi-locus signature		P-value	1.77804e-132
In stability signature	137	4		Odds ratio	876.083
Not in stability signature	34	869		Confidence interval	298.532	4127.25
				Total count	1044
TAM	In multi-locus signature	Not in multi-locus signature		P-value	3.56593e-54
In stability signature	50	38		Odds ratio	Inf
Not in stability signature	0	661		Confidence interval	212.479	Inf
				Total count	749
AI	In multi-locus signature	Not in multi-locus signature		P-value	2.63416e-68
In stability signature	108	3		Odds ratio	252.432
Not in stability signature	52	371		Confidence interval	79.5635	1319.28
				Total count	1049

### Sheet: STABILITY (in at least 35)
Additional file 10 – Stability of multi-locus signatures (presence in at least 35 signatures)
Results of Fisher's exact test to determine the significance of the overlap between the original multi-locus signature and the stability signature.
The stability signature consists of those CpGs that occurred in at least 35 of the 50 10% leave-out signatures.
"Total count" is the number of the CpGs that appear in the elastic net signature or in at least 1 (out of 50) signatures used to assess the stability.
ER+/HER2-	In multi-locus signature	Not in multi-locus signature		P-value	4.12392e-11
In stability signature	13	0		Odds ratio	Inf
Not in stability signature	158	873		Confidence interval	16.5476	Inf
				Total count	1044
TAM	In multi-locus signature	Not in multi-locus signature		P-value	2.26899e-10
In stability signature	8	0		Odds ratio	Inf
Not in stability signature	42	699		Confidence interval	26.8895	Inf
				Total count	749
AI	In multi-locus signature	Not in multi-locus signature		P-value	0.000524154
In stability signature	4	0		Odds ratio	Inf
Not in stability signature	156	889		Confidence interval	3.71277	Inf
				Total count	1049
