## Supplemental file 11 _ luminal for "Candidate methylation sites associated with endocrine therapy resistance in the TCGA ER+/HER2- breast cancer cohort"

### Sheet: Clinical
Additional file 11 – Results of multivariable survival analysis for clinical variables including luminal status
Multivariable Cox proportional hazards model for clinical variables (ER+/HER2- cohort). HR, hazard ratio; CI, 95% confidence interval; AI: aromatase inhibitor.
	HR	95% CI	P-value
Stage (per stage increment)	2.23	1.65-3.01	1.72e-07
Age (per 1-yr increment)	1.04	1.02-1.05	1.05e-06
AI treatment (vs. no AI treatment)	0.61	0.40-0.94	0.026629
Luminal B subtype (vs. luminal A)	2.45	1.30 -4.60	0.0055992

### Sheet: ER+HER2- (single-locus)
Additional file 11 – Results of single-locus survival analysis adjusted for clinical variables without/with luminal status, ER+/HER2- cohort
Annotation based on IlluminaHumanMethylation450kanno.ilmn12.hg19 R package
HR, hazard ratio; CI, confidence interval; Adj. P-value, Benjamini-Hochberg adjusted P-value; pos, position on the chromosome (indicated in column 'chr')
All columns except column H (P-value (lum.) and column I (Adj. P-value (lum.)) are for the single-locus analysis without adjusting for luminal status (see Additional File 4)
	Not in original signature (without adjusting for luminal status)
	In both signatures
	Not in signature after correction for luminal status
CpG ID	log(HR)	HR	CI (lo 95)	CI (hi 95)	P-value	Adj. P-value	P-value (lum.)	Adj. P-value (lum.)	chr	pos	Relation_to_Island	UCSC_RefGene_Group	UCSC_RefGene_Name	Enhancer
cg18240331	0.674686	1.96342	1.43823	2.68039	2.15519e-05	0.0509308	6.04108e-06	0.0246557	chr6	10419927	Island	TSS200	TFAP2A
cg00523812	0.574029	1.77541	1.30368	2.41782	0.000269554	0.117289	2.30209e-05	0.0414865	chr7	130081019	Island	TSS200	TSGA14
cg26968387	0.553028	1.73851	1.34535	2.24657	2.35967e-05	0.0516112	1.93498e-05	0.0405123	chr19	37569268	Island	TSS200	ZNF420
cg09483904	0.479493	1.61526	1.31329	1.98665	5.59853e-06	0.0305951	8.62825e-06	0.0305711	chr6	33172551	Island	Body	HSD17B8
cg16712664	0.384785	1.4693	1.22884	1.75681	2.44397e-05	0.0516112	1.44861e-05	0.0368283	chr16	30787355	Island
cg03281139	-0.263131	0.768641	0.677121	0.872531	4.74048e-05	0.0647649	1.84971e-05	0.0400869	chr19	3451135	N_Shore	Body;Body	NFIC;NFIC	TRUE
cg12831293	-0.289267	0.748812	0.639558	0.87673	0.000324543	0.125922	9.96133e-06	0.0336171	chr7	141489859	OpenSea	TSS200	TAS2R5
cg07209987	-0.295171	0.744404	0.648885	0.853985	2.52359e-05	0.0516112	2.59561e-05	0.0426986	chr1	10221203	OpenSea	Body;Body	UBE4B;UBE4B	TRUE
cg10990993	-0.305507	0.73675	0.644925	0.841649	6.85191e-06	0.0314781	2.37176e-05	0.0414865	chr3	37033632	N_Shore	1stExon;TSS1500	EPM2AIP1;MLH1
cg26031954	-0.31169	0.732209	0.636877	0.841811	1.1894e-05	0.0393454	4.59352e-06	0.0216248	chr1	2139327	S_Shore	TSS200	C1orf86
cg20379593	-0.322861	0.724075	0.62664	0.836659	1.19481e-05	0.0393454	3.36521e-05	0.0478445	chr11	65198023	OpenSea
cg18948788	-0.33085	0.718313	0.618473	0.83427	1.47047e-05	0.0429298	1.19455e-05	0.0349442	chr2	46959491	OpenSea	5'UTR;5'UTR	SOCS5;SOCS5	TRUE
cg12925881	-0.341386	0.710785	0.590416	0.855693	0.000310718	0.123836	1.55694e-05	0.0374626	chr4	26050407	OpenSea			TRUE
cg09884146	-0.344909	0.708285	0.604936	0.829291	1.81912e-05	0.0458228	0.000318211	0.102057	chr2	65593908	OpenSea	5'UTR;1stExon;Body	SPRED2;SPRED2;SPRED2	TRUE
cg10109635	-0.349642	0.70494	0.562632	0.883242	0.00237254	0.238234	2.37214e-05	0.0414865	chr17	20203992	OpenSea	Body;Body	CYTSB;CYTSB	TRUE
cg02668218	-0.349772	0.704849	0.586347	0.8473	0.000195851	0.104678	2.56616e-05	0.0424306	chr20	2191729	S_Shelf
cg09407859	-0.356161	0.70036	0.595231	0.824057	1.77129e-05	0.0458228	0.000154832	0.0817455	chr16	66995461	OpenSea	Body	CES3
cg05915866	-0.356402	0.700191	0.599754	0.817447	6.43623e-06	0.0312708	0.000223493	0.0911153	chr16	73090838	N_Shore	5'UTR	ZFHX3
cg00513952	-0.359276	0.698182	0.578788	0.842205	0.000173567	0.101015	5.34585e-06	0.0234793	chr16	57351118	OpenSea			TRUE
cg23121785	-0.366515	0.693146	0.593133	0.810022	4.02453e-06	0.0264113	3.5186e-06	0.0195715	chr15	79501491	OpenSea	TSS1500	MIR184
cg12940993	-0.366725	0.693	0.57061	0.841643	0.000216638	0.109609	2.1894e-05	0.0414865	chr14	21271148	OpenSea	TSS200;TSS200;TSS1500;TSS200	RNASE1;RNASE1;RNASE1;RNASE1
cg22346073	-0.368608	0.691697	0.558372	0.856856	0.000740741	0.165957	2.38039e-05	0.0414865	chr2	122402890	N_Shelf	5'UTR;5'UTR;5'UTR	CLASP1;CLASP1;CLASP1
cg20151221	-0.375031	0.687268	0.549187	0.860067	0.00104813	0.184267	3.03909e-06	0.0195173	chr11	325030	OpenSea
cg08975197	-0.376098	0.686535	0.580666	0.811706	1.07607e-05	0.0373068	2.28441e-05	0.0414865	chr12	70173946	OpenSea	Body;Body;5'UTR;Body;Body	RAB3IP;RAB3IP;RAB3IP;RAB3IP;RAB3IP
cg05511755	-0.381691	0.682706	0.502538	0.927466	0.0146206	0.406816	1.70953e-05	0.0385495	chr5	55366529	OpenSea			TRUE
cg11150191	-0.382183	0.68237	0.560362	0.830944	0.000143213	0.0966815	3.6941e-06	0.0195715	chr14	94391285	OpenSea	5'UTR;Body	FAM181A;C14orf86
cg09764761	-0.382705	0.682014	0.55952	0.831326	0.000151344	0.097223	2.05282e-05	0.0413247	chr17	44105544	OpenSea	3'UTR;3'UTR;3'UTR;3'UTR;3'UTR;3'UTR	MAPT;MAPT;MAPT;MAPT;MAPT;MAPT	TRUE
cg23016243	-0.385038	0.680425	0.571644	0.809907	1.47697e-05	0.0429298	4.47851e-05	0.0518731	chr17	42983768	OpenSea	3'UTR	GFAP	TRUE
cg09304968	-0.386924	0.679143	0.535696	0.861002	0.0013923	0.203128	1.73363e-05	0.0385495	chr7	76977748	OpenSea	Body	PION	TRUE
cg14426167	-0.391327	0.676159	0.565781	0.80807	1.68071e-05	0.0458228	5.10516e-07	0.00975612	chr17	27972099	OpenSea	Body	SSH2	TRUE
cg25619717	-0.394486	0.674026	0.563078	0.806835	1.71582e-05	0.0458228	2.37556e-05	0.0414865	chr5	114867569	OpenSea	Body	FEM1C	TRUE
cg07080244	-0.396199	0.672873	0.533209	0.849119	0.000844222	0.17221	1.8367e-05	0.0400869	chr11	120051676	OpenSea			TRUE
cg01924292	-0.396772	0.672487	0.574774	0.786812	7.30762e-07	0.0112198	2.40975e-06	0.0195173	chr12	1815334	OpenSea	5'UTR	ADIPOR2	TRUE
cg10416861	-0.401919	0.669035	0.559694	0.799738	1.01275e-05	0.0373068	0.000135833	0.0779292	chr11	65201834	OpenSea
cg04806177	-0.404292	0.667449	0.562894	0.791424	3.30341e-06	0.0253597	5.34622e-06	0.0234793	chr16	1991447	N_Shore	Body	SEPX1
cg25499746	-0.407902	0.665044	0.528223	0.837305	0.000518707	0.149765	1.33001e-05	0.0362365	chr6	16346054	OpenSea	5'UTR;5'UTR	ATXN1;ATXN1	TRUE
cg14818176	-0.409346	0.664084	0.56001	0.787501	2.51634e-06	0.0230193	1.68711e-05	0.0385495	chr17	73148480	N_Shore	5'UTR;Body;Body	HN1;HN1;HN1
cg06573254	-0.412317	0.662114	0.542899	0.807508	4.6841e-05	0.0647649	3.19418e-05	0.0466013	chr5	174909270	S_Shelf	5'UTR	SFXN1
cg19319037	-0.412624	0.661911	0.542684	0.807332	4.66012e-05	0.0647649	2.72206e-05	0.0434312	chr1	117604726	S_Shore	Body	TTF2
cg02050973	-0.416615	0.659275	0.542483	0.801211	2.81699e-05	0.0544447	1.49336e-05	0.0368283	chr1	1852238	S_Shore	TSS1500	TMEM52
cg00305740	-0.419931	0.657092	0.496713	0.869254	0.00326683	0.261108	2.29476e-05	0.0414865	chr7	73392697	OpenSea
cg03753454	-0.420192	0.656921	0.545179	0.791566	1.00051e-05	0.0373068	2.64498e-05	0.0432898	chr16	70787597	OpenSea	Body	VAC14
cg07505964	-0.421009	0.656384	0.544536	0.791206	1.00059e-05	0.0373068	0.000153329	0.0814605	chr17	57229514	N_Shelf	Body;Body;TSS1500	SKA2;SKA2;MIR301A
cg19050555	-0.424752	0.653932	0.558305	0.765938	1.39678e-07	0.00500399	1.22924e-06	0.0141549	chr12	49662405	S_Shelf	Body	TUBA1C
cg02810967	-0.425323	0.653559	0.544408	0.784594	5.0693e-06	0.028675	1.21708e-05	0.0349442	chr4	17813558	S_Shore	Body;TSS1500	NCAPG;DCAF16
cg04285855	-0.425357	0.653536	0.533118	0.801154	4.24743e-05	0.0616951	2.99509e-05	0.045126	chr14	105794185	N_Shelf	Body;Body	PACS2;PACS2
cg20435464	-0.425924	0.653166	0.539721	0.790456	1.21042e-05	0.0394213	2.72209e-05	0.0434312	chr19	40711928	Island	Body	MAP3K10
cg08363193	-0.430079	0.650458	0.516273	0.819519	0.000263848	0.116907	2.32204e-05	0.0414865	chr10	89690234	OpenSea	Body	PTEN	TRUE
cg22455082	-0.431881	0.649286	0.535474	0.787289	1.12221e-05	0.0380874	3.36843e-05	0.0478445	chr4	39702470	S_Shelf	Body;Body;Body	UBE2K;UBE2K;UBE2K
cg15228441	-0.433484	0.648246	0.546703	0.76865	6.13287e-07	0.010877	1.89312e-06	0.0190747	chr17	78829930	N_Shore	Body;Body	RPTOR;RPTOR	TRUE
cg10242198	-0.434732	0.647438	0.517462	0.810062	0.000143335	0.0966815	2.14015e-05	0.0414865	chr13	111563046	N_Shelf	Body	ANKRD10
cg00087482	-0.435462	0.646966	0.525833	0.796003	3.83898e-05	0.0597234	2.94018e-05	0.0448476	chr7	99800121	OpenSea	Body;Body;3'UTR;Body	GATS;STAG3;GATS;GATS	TRUE
cg15026767	-0.436133	0.646532	0.502854	0.831261	0.000670843	0.161429	1.50244e-05	0.0368283	chr1	153521758	OpenSea	TSS200	S100A3
cg07373212	-0.440209	0.643902	0.538009	0.770637	1.57052e-06	0.0174613	3.60045e-06	0.0195715	chr3	126577851	OpenSea	Body	CHCHD6	TRUE
cg26949055	-0.444268	0.641294	0.523451	0.785666	1.79928e-05	0.0458228	0.000213002	0.0901276	chr15	34144832	OpenSea	Body	RYR3	TRUE
cg20108600	-0.445589	0.640447	0.521759	0.786134	2.03529e-05	0.0497144	7.61078e-05	0.0634086	chr8	125464547	OpenSea	1stExon;3'UTR	TRMT12;TRMT12
cg06484100	-0.448014	0.638896	0.511476	0.798059	7.89687e-05	0.0793195	2.5928e-06	0.0195173	chr17	41799087	S_Shore			TRUE
cg09198866	-0.450586	0.637255	0.52144	0.778793	1.06778e-05	0.0373068	4.42603e-05	0.0516345	chr22	36809318	S_Shelf
cg10300814	-0.453217	0.63558	0.521628	0.774425	6.93165e-06	0.0314781	9.28905e-06	0.0322046	chr6	35565116	OpenSea	Body;Body;Body;Body	FKBP5;FKBP5;FKBP5;FKBP5	TRUE
cg06573088	-0.454704	0.634635	0.513594	0.784203	2.53807e-05	0.0516112	1.32131e-05	0.0362365	chr6	17492721	OpenSea	Body	CAP2	TRUE
cg01392656	-0.455333	0.634237	0.525646	0.765261	2.0124e-06	0.0202765	1.09625e-06	0.0135946	chr12	125578483	Island	Body	AACS
cg27006169	-0.455462	0.634155	0.507602	0.79226	6.06325e-05	0.0722935	1.8458e-05	0.0400869	chr4	85612912	OpenSea	Body	WDFY3	TRUE
cg23666374	-0.456136	0.633728	0.522257	0.76899	3.8156e-06	0.0264113	3.93766e-05	0.0505818	chr7	69120991	OpenSea	Body;Body;Body	AUTS2;AUTS2;AUTS2	TRUE
cg18469813	-0.457835	0.632652	0.508225	0.787541	4.17592e-05	0.0612011	1.91682e-05	0.0405123	chr6	168148018	OpenSea
cg03504039	-0.461846	0.63012	0.495763	0.800889	0.000160257	0.0986744	2.36547e-06	0.0195173	chr2	238578435	OpenSea	Body	LRRFIP1
cg08539965	-0.462358	0.629797	0.510917	0.776338	1.47792e-05	0.0429298	6.41873e-06	0.0256472	chr1	21396338	OpenSea	5'UTR	EIF4G3	TRUE
cg01817709	-0.463834	0.628868	0.467479	0.845974	0.0021738	0.23174	1.3439e-05	0.0362365	chr8	135728746	S_Shelf
cg18790646	-0.464643	0.628359	0.503283	0.784519	4.07949e-05	0.0608951	2.36938e-05	0.0414865	chr6	32006196	OpenSea	5'UTR;5'UTR;1stExon;1stExon	CYP21A2;CYP21A2;CYP21A2;CYP21A2
cg24476165	-0.465563	0.627781	0.497852	0.791619	8.31893e-05	0.0798476	2.88518e-05	0.0446319	chr8	131234799	OpenSea	Body	ASAP1	TRUE
cg21561057	-0.46629	0.627326	0.5165	0.761931	2.58391e-06	0.0230193	1.17116e-05	0.0349442	chr19	40711866	Island	Body	MAP3K10
cg27243507	-0.473122	0.623054	0.511773	0.758532	2.4406e-06	0.0230193	1.46994e-05	0.0368283	chr3	101808873	OpenSea			TRUE
cg16288421	-0.476621	0.620878	0.502284	0.767473	1.04792e-05	0.0373068	7.55108e-05	0.063238	chr4	54213525	OpenSea	Body	SCFD2	TRUE
cg06651376	-0.477542	0.620306	0.456683	0.842554	0.00223967	0.234153	3.2709e-05	0.0469724	chr17	1690794	OpenSea	Body	SMYD4	TRUE
cg19542542	-0.479821	0.618894	0.501614	0.763595	7.60462e-06	0.0325306	1.50412e-05	0.0368283	chr4	41157025	OpenSea	5'UTR;5'UTR;5'UTR	APBB2;APBB2;APBB2	TRUE
cg22829164	-0.483672	0.616516	0.501583	0.757784	4.3314e-06	0.0264113	1.09883e-05	0.0345128	chr10	101156363	OpenSea			TRUE
cg09481866	-0.484183	0.616201	0.47544	0.798635	0.000252887	0.115807	1.61614e-05	0.0380353	chr17	75373040	S_Shelf	5'UTR;5'UTR;Body;Body;Body	SEPT9;SEPT9;SEPT9;SEPT9;SEPT9
cg06746365	-0.486513	0.614766	0.493621	0.765642	1.39468e-05	0.0424227	8.20215e-05	0.0649775	chr7	151468796	OpenSea	Body;Body	PRKAG2;PRKAG2
cg08252585	-0.486617	0.614703	0.509264	0.741972	4.01037e-07	0.0107754	4.09056e-06	0.0200146	chr2	24931616	OpenSea	Body;Body;Body	NCOA1;NCOA1;NCOA1	TRUE
cg02927821	-0.491762	0.611548	0.4754	0.786686	0.000129597	0.0932711	3.2779e-05	0.0469724	chr17	39216677	OpenSea	TSS1500	LOC730755	TRUE
cg27304144	-0.492659	0.611	0.483755	0.771715	3.55017e-05	0.059262	2.40936e-05	0.0416321	chr1	22211074	Island	Body	HSPG2
cg13844237	-0.496102	0.608899	0.459974	0.806042	0.000526967	0.150822	2.9488e-05	0.0448476	chr9	128284824	OpenSea	Body;Body;Body;Body;Body;Body	MAPKAP1;MAPKAP1;MAPKAP1;MAPKAP1;MAPKAP1;MAPKAP1	TRUE
cg04316126	-0.497816	0.607857	0.489517	0.754805	6.59799e-06	0.0312847	4.69279e-05	0.0532993	chr19	50366381	S_Shore	Body	PNKP
cg23849099	-0.501279	0.605755	0.482108	0.761115	1.68256e-05	0.0458228	0.000119533	0.0751275	chr10	3457441	OpenSea
cg13221046	-0.501428	0.605665	0.440444	0.832865	0.00203402	0.226229	3.57033e-05	0.0498341	chr13	113857425	OpenSea	Body;Body;Body	PCID2;PCID2;PCID2	TRUE
cg00042059	-0.501776	0.605455	0.473359	0.774413	6.4485e-05	0.0729813	2.05699e-05	0.0413247	chr2	55087588	OpenSea	Body	EML6	TRUE
cg07128624	-0.502053	0.605287	0.483455	0.75782	1.19589e-05	0.0393454	0.000462737	0.115891	chr12	108153566	N_Shore	Body	PRDM4
cg23546106	-0.507836	0.601797	0.427113	0.847924	0.00369667	0.269821	7.17095e-06	0.0281963	chr2	216764063	OpenSea			TRUE
cg14815778	-0.50851	0.601391	0.477389	0.757602	1.58769e-05	0.0449045	2.42748e-05	0.0416321	chrX	152865295	S_Shore	TSS1500;TSS1500	FAM58A;FAM58A
cg15068180	-0.518954	0.595143	0.465301	0.761217	3.58513e-05	0.059262	2.14369e-05	0.0414865	chr3	194017703	S_Shelf			TRUE
cg04607334	-0.519044	0.595089	0.45309	0.781592	0.000190286	0.103882	5.74473e-06	0.024501	chr17	27568523	OpenSea			TRUE
cg08589821	-0.521816	0.593442	0.455405	0.773319	0.000112003	0.0897573	2.90693e-05	0.0446319	chr5	55033950	Island	5'UTR;5'UTR;5'UTR	DDX4;DDX4;DDX4
cg15912031	-0.524302	0.591968	0.462096	0.758341	3.34023e-05	0.059262	4.09694e-06	0.0200146	chr10	639935	OpenSea	Body	DIP2C
cg05876687	-0.524446	0.591883	0.473451	0.739941	4.14502e-06	0.0264113	8.36231e-05	0.0656016	chr16	1467955	N_Shelf
cg24463527	-0.526027	0.590948	0.468481	0.745431	9.01876e-06	0.0363485	2.10035e-06	0.0195173	chr1	215648453	OpenSea			TRUE
cg10515232	-0.527641	0.589995	0.47341	0.735291	2.63439e-06	0.0230193	1.697e-05	0.0385495	chr2	240062353	S_Shore	Body	HDAC4
cg26650651	-0.529862	0.588686	0.471021	0.735745	3.20577e-06	0.0253597	1.00391e-05	0.0336171	chr7	99723100	N_Shore	3'UTR;TSS1500	CNPY4;MBLAC1
cg22840650	-0.529931	0.588645	0.407095	0.85116	0.00485556	0.293396	5.38873e-06	0.0234793	chr10	99271879	OpenSea	Body	UBTD1	TRUE
cg11759194	-0.53037	0.588387	0.464957	0.744585	1.00951e-05	0.0373068	0.000114702	0.0738179	chr10	27447053	S_Shelf	Body	MASTL
cg26927232	-0.530549	0.588282	0.451646	0.766254	8.34568e-05	0.0798476	1.63015e-05	0.0380871	chr17	2135631	OpenSea	Body;Body	SMG6;SMG6	TRUE
cg16104263	-0.531005	0.588014	0.423607	0.816228	0.00150583	0.207841	2.98755e-05	0.045126	chr1	3394709	Island	Body	ARHGEF16
cg23240589	-0.532299	0.587253	0.461991	0.746479	1.37001e-05	0.0423842	3.70944e-05	0.0502523	chr2	55217063	OpenSea	Body;Body;Body;Body;Body	RTN4;RTN4;RTN4;RTN4;RTN4	TRUE
cg12705340	-0.540165	0.582652	0.401897	0.844702	0.00436338	0.284913	2.27984e-05	0.0414865	chr3	38070342	N_Shore	Body	PLCD1
cg20321251	-0.541827	0.581684	0.418786	0.807947	0.00122894	0.194067	2.28772e-05	0.0414865	chr2	27406724	OpenSea			TRUE
cg11151251	-0.542309	0.581405	0.425445	0.794535	0.000665641	0.161429	2.42508e-05	0.0416321	chr14	69522003	OpenSea	Body	DCAF5
cg26248460	-0.543051	0.580973	0.455412	0.741152	1.23652e-05	0.0398687	4.25747e-05	0.0516345	chr1	229757677	N_Shelf	5'UTR;5'UTR	TAF5L;TAF5L
cg07061368	-0.543098	0.580946	0.475609	0.709613	1.03445e-07	0.00476476	3.29019e-07	0.00972615	chr6	35631736	OpenSea	5'UTR;5'UTR;5'UTR;5'UTR	FKBP5;FKBP5;FKBP5;FKBP5	TRUE
cg21186263	-0.548679	0.577712	0.434402	0.768301	0.000162013	0.0989936	1.10252e-05	0.0345128	chr14	102517094	OpenSea	3'UTR	DYNC1H1
cg06828335	-0.550018	0.57694	0.435542	0.764242	0.000125901	0.0929935	3.47526e-06	0.0195715	chr10	79238225	OpenSea	Body;Body;Body;Body	KCNMA1;KCNMA1;KCNMA1;KCNMA1	TRUE
cg13214185	-0.550754	0.576515	0.453909	0.732238	6.34452e-06	0.0312708	2.51934e-05	0.0420881	chr14	107219616	N_Shore
cg26923629	-0.55281	0.575331	0.43264	0.765084	0.000144015	0.0966815	2.25933e-05	0.0414865	chr16	4799203	N_Shelf	3'UTR	C16orf71
cg03839782	-0.553241	0.575083	0.46923	0.704814	9.7957e-08	0.00476476	3.61986e-07	0.00972615	chr6	24903167	OpenSea	5'UTR	FAM65B	TRUE
cg22248286	-0.553283	0.575059	0.419727	0.787875	0.000573119	0.155547	2.67929e-05	0.0434312	chr2	236849184	OpenSea	Body;Body	AGAP1;AGAP1	TRUE
cg22639242	-0.553343	0.575025	0.450604	0.7338	8.66799e-06	0.0357285	1.33385e-05	0.0362365	chr5	180227299	N_Shelf	5'UTR;5'UTR;5'UTR;5'UTR;5'UTR	MGAT1;MGAT1;MGAT1;MGAT1;MGAT1	TRUE
cg12108555	-0.554722	0.574232	0.441113	0.747524	3.7483e-05	0.0595344	2.49385e-05	0.0420881	chr8	124431781	S_Shelf	Body	WDYHV1
cg03970915	-0.557663	0.572546	0.414193	0.79144	0.000735642	0.165751	3.38639e-05	0.0478886	chr22	47426893	S_Shelf	Body	TBC1D22A
cg23137088	-0.558132	0.572277	0.444757	0.736359	1.42939e-05	0.0429298	2.29121e-05	0.0414865	chr5	134736506	S_Shore	TSS1500	H2AFY
cg16266126	-0.558762	0.571917	0.42809	0.764064	0.000156308	0.0982062	3.33204e-07	0.00972615	chr1	153957455	OpenSea	Body	RAB13
cg04069539	-0.558891	0.571843	0.421697	0.775448	0.000322553	0.125603	3.24136e-05	0.0468654	chr16	89168963	S_Shore	Body;Body;Body	ACSF3;ACSF3;ACSF3
cg07510333	-0.561303	0.570465	0.444927	0.731424	9.58447e-06	0.0373068	1.15641e-05	0.0349442	chr5	150831364	S_Shelf	5'UTR	SLC36A1
cg25307724	-0.562595	0.569729	0.387671	0.837284	0.00418273	0.281256	2.5129e-05	0.0420881	chr13	113719172	N_Shelf	Body;Body	MCF2L;MCF2L
cg24465224	-0.564563	0.568609	0.412589	0.783627	0.000560807	0.154282	2.74378e-05	0.0434312	chr8	144984599	OpenSea
cg10364881	-0.571621	0.564609	0.413191	0.771517	0.000332851	0.126856	7.93958e-06	0.0294865	chr11	12010020	OpenSea	Body;Body;Body	DKK3;DKK3;DKK3	TRUE
cg09230350	-0.571922	0.56444	0.424801	0.749979	8.01227e-05	0.0794881	8.20868e-06	0.0300761	chr6	31937582	N_Shelf	TSS1500	STK19
cg13953978	-0.572496	0.564116	0.435454	0.730792	1.46106e-05	0.0429298	7.47053e-05	0.0630548	chr9	132600788	S_Shelf	5'UTR;5'UTR;5'UTR	USP20;USP20;USP20	TRUE
cg01969586	-0.58184	0.558869	0.440825	0.708522	1.5372e-06	0.0174613	1.50774e-05	0.0368283	chr19	45663415	OpenSea	TSS200	NKPD1
cg03836615	-0.588977	0.554895	0.390862	0.787767	0.000986987	0.181535	2.04754e-05	0.0413247	chr3	4856096	OpenSea	Body;Body;Body	ITPR1;ITPR1;ITPR1
cg02138953	-0.589219	0.55476	0.387946	0.793303	0.00124304	0.194936	8.47862e-06	0.0303748	chr10	75666279	OpenSea			TRUE
cg27591920	-0.591154	0.553688	0.382473	0.801548	0.00173655	0.214983	2.05813e-05	0.0413247	chr2	111918681	OpenSea	Body;Body	BCL2L11;BCL2L11	TRUE
cg17567602	-0.596356	0.550815	0.419409	0.723393	1.79926e-05	0.0458228	0.000112305	0.073004	chr2	106732112	OpenSea	Body	UXS1	TRUE
cg14791640	-0.597116	0.550397	0.419144	0.722751	1.73955e-05	0.0458228	1.93327e-05	0.0405123	chr1	85037040	N_Shelf	Body	CTBS
cg02720091	-0.597582	0.55014	0.382436	0.791387	0.00127697	0.197713	1.0917e-05	0.0345128	chr1	10699958	Island	Body	CASZ1	TRUE
cg14023573	-0.599005	0.549358	0.421862	0.715385	8.75411e-06	0.0357285	2.14665e-05	0.0414865	chr8	140971379	Island	Body;Body	TRAPPC9;TRAPPC9	TRUE
cg13975093	-0.599655	0.549001	0.420442	0.71687	1.05652e-05	0.0373068	3.13912e-06	0.0195173	chr7	872797	OpenSea	5'UTR;Body	UNC84A;UNC84A
cg09671309	-0.603706	0.546782	0.39501	0.756867	0.000273501	0.117981	2.06351e-05	0.0413247	chr12	122158208	OpenSea	Body	TMEM120B	TRUE
cg14051973	-0.60522	0.545954	0.420085	0.709537	6.00655e-06	0.0312366	2.06444e-06	0.0195173	chr11	1973545	N_Shore	Body	MRPL23
cg08776331	-0.605492	0.545806	0.420154	0.709036	5.74081e-06	0.0308498	3.16374e-05	0.0463669	chr16	2125989	Island	Body;Body;Body	TSC2;TSC2;TSC2
cg01101354	-0.608362	0.544241	0.409872	0.722662	2.60917e-05	0.0516112	3.21924e-06	0.0195715	chr6	33219335	S_Shore	Body	VPS52
cg22068743	-0.608624	0.544099	0.428427	0.691001	6.01031e-07	0.010877	2.79683e-06	0.0195173	chr2	238374408	OpenSea			TRUE
cg00731886	-0.609064	0.54386	0.423634	0.698205	1.76735e-06	0.0183819	9.78119e-06	0.0335501	chr4	1363008	N_Shore	Body	KIAA1530
cg15835852	-0.609412	0.54367	0.411695	0.717952	1.74247e-05	0.0458228	6.38135e-05	0.0590801	chr22	38299584	N_Shelf
cg08126118	-0.611483	0.542546	0.400232	0.735464	8.16848e-05	0.0796275	2.69962e-05	0.0434312	chr13	43930918	OpenSea	Body;Body	ENOX1;ENOX1
cg02506353	-0.612771	0.541847	0.415372	0.706832	6.23394e-06	0.0312708	1.21686e-05	0.0349442	chr5	10702346	OpenSea	Body	DAP	TRUE
cg25026248	-0.613012	0.541717	0.37057	0.791908	0.00155472	0.209654	1.67305e-05	0.0385495	chr10	79924617	OpenSea
cg24082249	-0.61441	0.54096	0.392625	0.745336	0.000171665	0.100533	3.07983e-05	0.0456856	chr11	76222035	OpenSea	Body	C11orf30	TRUE
cg07073836	-0.615824	0.540196	0.391549	0.745274	0.000176481	0.101593	2.85197e-05	0.0446319	chr3	120287165	OpenSea			TRUE
cg14657876	-0.618463	0.538772	0.374836	0.774406	0.000834492	0.171596	3.22535e-05	0.046844	chr11	20036793	OpenSea	Body;Body;Body	NAV2;NAV2;NAV2	TRUE
cg00656881	-0.621681	0.537041	0.396598	0.727216	5.83558e-05	0.0714687	2.77274e-05	0.04361	chr1	2138757	S_Shore	5'UTR	C1orf86
cg11295183	-0.6233	0.536172	0.396024	0.725916	5.52803e-05	0.0706272	3.048e-05	0.0456856	chr10	466878	S_Shore	Body	DIP2C
cg19869422	-0.623693	0.535962	0.379363	0.757204	0.000404119	0.139136	2.90669e-05	0.0446319	chr17	2186014	OpenSea	Body;Body	SMG6;SMG6	TRUE
cg23261443	-0.624492	0.535534	0.37516	0.764464	0.000583859	0.156175	1.39007e-05	0.0368283	chr7	101596340	OpenSea	Body;Body;Body	CUX1;CUX1;CUX1	TRUE
cg21579556	-0.626403	0.534511	0.414566	0.689158	1.35655e-06	0.0167305	3.8771e-06	0.0200146	chr7	127668506	N_Shelf	3'UTR;Body	LRRC4;SND1
cg12145488	-0.626991	0.534197	0.401076	0.711502	1.80642e-05	0.0458228	3.70274e-06	0.0195715	chr10	134514630	OpenSea	Body	INPP5A
cg10888811	-0.633345	0.530813	0.382416	0.736796	0.000153285	0.0975275	1.16176e-06	0.0138734	chr2	242620306	S_Shelf	Body;Body;Body	DTYMK;DTYMK;DTYMK	TRUE
cg10710472	-0.634509	0.530196	0.361729	0.777123	0.00114381	0.189611	3.51469e-05	0.0493694	chr1	8394347	N_Shore	Body	SLC45A1
cg20471297	-0.634975	0.529949	0.389072	0.721835	5.64014e-05	0.0706272	2.03218e-05	0.0413247	chr14	102516856	OpenSea	Body	DYNC1H1
cg03308803	-0.638506	0.528081	0.350212	0.796286	0.00231109	0.236626	2.22221e-06	0.0195173	chr7	5288118	OpenSea
cg02474195	-0.638988	0.527827	0.364239	0.764886	0.000735235	0.165751	3.52173e-05	0.0493694	chr3	43391449	OpenSea	3'UTR;3'UTR	SNRK;SNRK
cg27000934	-0.64164	0.526428	0.392798	0.70552	1.74893e-05	0.0458228	9.17755e-05	0.0684528	chr4	87993109	OpenSea	Body;Body	AFF1;AFF1
cg18643383	-0.643354	0.525527	0.401793	0.687365	2.64158e-06	0.0230193	1.71021e-05	0.0385495	chr2	69864882	OpenSea	Body	AAK1	TRUE
cg09657673	-0.643758	0.525315	0.397106	0.694917	6.49805e-06	0.0312708	1.60449e-05	0.0380353	chr16	24769827	OpenSea	Body	TNRC6A	TRUE
cg23217940	-0.645126	0.524596	0.390745	0.704299	1.76782e-05	0.0458228	4.36237e-06	0.0209932	chr15	22954817	OpenSea	Body;TSS1500	CYFIP1;CYFIP1
cg13914990	-0.646092	0.52409	0.380198	0.722441	7.97215e-05	0.0793342	2.72084e-05	0.0434312	chr12	121174878	N_Shelf	Body	ACADS
cg14418140	-0.647217	0.523501	0.384894	0.712021	3.71824e-05	0.0595344	1.45044e-05	0.0368283	chr2	240881528	S_Shelf
cg19951818	-0.650005	0.522043	0.36561	0.745409	0.000347868	0.129218	2.4845e-05	0.0420881	chr3	45969823	OpenSea	Body	FYCO1	TRUE
cg18542050	-0.65116	0.52144	0.40391	0.67317	5.82331e-07	0.010877	3.13344e-06	0.0195173	chr12	89986573	OpenSea	Body;Body	ATP2B1;ATP2B1	TRUE
cg13332525	-0.654641	0.519628	0.375772	0.718558	7.54301e-05	0.0784536	2.89012e-05	0.0446319	chr6	99949744	OpenSea	Body	USP45	TRUE
cg15348839	-0.656018	0.518913	0.406996	0.661607	1.20568e-07	0.00485927	9.53248e-07	0.0128063	chr2	232224846	OpenSea			TRUE
cg07094194	-0.657132	0.518336	0.361045	0.744152	0.000368609	0.133538	2.2674e-05	0.0414865	chr6	31130273	S_Shelf	Body;Body	TCF19;TCF19
cg00473769	-0.660375	0.516657	0.366096	0.729139	0.000171802	0.100533	1.11996e-05	0.0347215	chr16	88569151	N_Shore	Body	ZFPM1
cg11997536	-0.662268	0.51568	0.338255	0.786172	0.00208288	0.227962	1.5033e-05	0.0368283	chr19	16176297	N_Shelf			TRUE
cg03103888	-0.663147	0.515227	0.379886	0.698787	1.99799e-05	0.0491758	0.000266678	0.0954317	chr13	114147763	S_Shore	5'UTR	TMCO3
cg05972185	-0.671299	0.511044	0.379335	0.688484	1.01184e-05	0.0373068	5.51095e-07	0.00975612	chr16	72972644	OpenSea	Body;Body	ZFHX3;ZFHX3	TRUE
cg11847933	-0.675375	0.508966	0.34158	0.758377	0.000902662	0.176131	2.33638e-05	0.0414865	chr1	227130394	S_Shore	5'UTR	CABC1
cg19862272	-0.681223	0.505998	0.37381	0.684929	1.03542e-05	0.0373068	3.61202e-06	0.0195715	chr2	70190733	S_Shelf	TSS1500	ASPRV1
cg09533087	-0.681869	0.505671	0.351829	0.726782	0.000229355	0.111876	3.08892e-05	0.0456856	chr8	436965	OpenSea			TRUE
cg17876831	-0.682147	0.505531	0.372944	0.685253	1.1059e-05	0.0379332	7.89892e-05	0.0639904	chr17	18918410	Island	Body;Body	SLC5A10;SLC5A10
cg26628751	-0.682996	0.505102	0.337494	0.755947	0.000900315	0.176037	7.50451e-06	0.0288909	chr17	80981644	N_Shore	Body	B3GNTL1
cg18195165	-0.685472	0.503853	0.330092	0.76908	0.00148917	0.207139	2.33552e-05	0.0414865	chr7	5549570	N_Shelf	Body	FBXL18
cg27587095	-0.686892	0.503137	0.379616	0.66685	1.76102e-06	0.0183819	1.48985e-06	0.0154957	chr2	240062186	S_Shore	Body	HDAC4
cg22626525	-0.686901	0.503133	0.336366	0.752581	0.000827105	0.170977	3.99231e-06	0.0200146	chr1	20008900	S_Shelf	3'UTR	TMCO4
cg27638057	-0.694541	0.499304	0.33755	0.73857	0.000506942	0.149221	1.34864e-05	0.0362365	chr18	20882779	OpenSea	Body	C18orf45
cg00175150	-0.695656	0.498747	0.367666	0.676562	7.76878e-06	0.0325306	7.61641e-06	0.0288909	chr1	150486261	N_Shore	3'UTR;3'UTR	ECM1;ECM1
cg26529771	-0.696052	0.49855	0.337202	0.737102	0.000485035	0.147433	1.47489e-05	0.0368283	chr16	89260650	S_Shore	Body	CDH15
cg11817892	-0.69626	0.498446	0.35459	0.700664	6.13996e-05	0.0723433	1.08948e-05	0.0345128	chr2	97510370	OpenSea	TSS1500	ANKRD23
cg21440776	-0.69992	0.496625	0.344448	0.716034	0.000177377	0.101593	2.34971e-06	0.0195173	chr12	6658378	S_Shore	Body;TSS200;Body	IFFO1;IFFO1;IFFO1	TRUE
cg27659109	-0.701414	0.495884	0.361437	0.680341	1.38027e-05	0.0423842	2.72915e-06	0.0195173	chr19	3509838	S_Shelf	5'UTR	FZR1
cg17881203	-0.710692	0.491304	0.327672	0.73665	0.000584066	0.156175	1.01135e-05	0.0336171	chr19	990398	Island	Body	WDR18
cg12085812	-0.710743	0.491279	0.345571	0.698424	7.50927e-05	0.0784536	1.14018e-05	0.0349442	chr1	45768215	N_Shore	TSS1500	LOC400752
cg09863659	-0.714229	0.489569	0.366575	0.65383	1.30886e-06	0.0167305	3.06713e-05	0.0456856	chr20	30328246	S_Shore	5'UTR	TPX2
cg06551697	-0.714373	0.489499	0.352859	0.679052	1.88873e-05	0.0468444	5.22771e-07	0.00975612	chr17	56612362	S_Shelf			TRUE
cg06181761	-0.71728	0.488078	0.3482	0.684148	3.14089e-05	0.0585379	1.22468e-05	0.0349442	chr14	92042045	S_Shore	TSS1500	C14orf184
cg19270469	-0.723937	0.48484	0.35738	0.657758	3.29049e-06	0.0253597	5.42463e-07	0.00975612	chr11	64023919	N_Shore	Body	PLCB3
cg12072393	-0.725458	0.484103	0.303439	0.772331	0.0023351	0.237357	1.92511e-05	0.0405123	chr1	1273707	S_Shore	Body	DVL1
cg19137649	-0.72606	0.483811	0.352894	0.663297	6.4815e-06	0.0312708	4.85391e-05	0.0539665	chr10	64025887	N_Shelf	Body	RTKN2
cg03567939	-0.726191	0.483748	0.355138	0.658933	4.11871e-06	0.0264113	2.93063e-06	0.0195173	chr7	151506147	OpenSea	5'UTR;Body	PRKAG2;PRKAG2
cg19774788	-0.726314	0.483689	0.318052	0.735586	0.000684665	0.162593	2.54814e-05	0.0423498	chr3	52127988	OpenSea	Body;Body;Body	WDR51A;WDR51A;WDR51A
cg17620425	-0.726489	0.483604	0.380876	0.614039	2.47871e-09	0.000399599	5.88889e-08	0.00379746	chr13	37403552	OpenSea	3'UTR	RFXAP
cg05296566	-0.727822	0.48296	0.349335	0.667698	1.0622e-05	0.0373068	2.20158e-05	0.0414865	chr14	21850196	N_Shore	Body	SUPT16H
cg09282946	-0.728342	0.482709	0.348045	0.669475	1.27458e-05	0.0406889	1.20393e-05	0.0349442	chr22	43551751	S_Shelf	5'UTR;5'UTR	TSPO;TSPO
cg04458317	-0.729005	0.482389	0.350532	0.663845	7.64574e-06	0.0325306	6.35428e-07	0.00975612	chr13	113735558	S_Shelf	Body;Body	MCF2L;MCF2L
cg10664784	-0.729342	0.482226	0.334105	0.696014	9.79951e-05	0.0856912	1.8525e-05	0.0400869	chr17	4075258	OpenSea	Body	ANKFY1
cg05508862	-0.729689	0.482059	0.347261	0.669181	1.29832e-05	0.0410403	6.4431e-06	0.0256472	chr17	18885437	OpenSea	Body;Body;Body	SLC5A10;FAM83G;SLC5A10	TRUE
cg13447284	-0.729939	0.481938	0.351838	0.660147	5.44546e-06	0.0302717	3.62107e-06	0.0195715	chr17	63116336	N_Shelf
cg12588208	-0.732485	0.480713	0.352898	0.65482	3.40527e-06	0.0255336	3.1477e-06	0.0195173	chr3	119547934	OpenSea	Body;Body	GSK3B;GSK3B	TRUE
cg03641740	-0.734322	0.479831	0.359507	0.640426	6.18906e-07	0.010877	4.62775e-06	0.0216248	chr4	102087758	OpenSea	Body;Body;Body	PPP3CA;PPP3CA;PPP3CA	TRUE
cg02473237	-0.742152	0.476088	0.336999	0.672583	2.55582e-05	0.0516112	5.22072e-06	0.0234793	chr6	139004011	OpenSea			TRUE
cg06487442	-0.744755	0.474851	0.345709	0.652233	4.24825e-06	0.0264113	2.8911e-06	0.0195173	chr6	41757330	S_Shore	3'UTR	TOMM6
cg12418043	-0.74515	0.474663	0.340688	0.661323	1.06377e-05	0.0373068	3.12709e-06	0.0195173	chr5	141900671	OpenSea			TRUE
cg22384801	-0.745577	0.47446	0.353772	0.636321	6.40965e-07	0.010877	7.01747e-07	0.0102846	chr15	60767308	N_Shelf	5'UTR;Body	NARG2;NARG2
cg11949175	-0.746128	0.474199	0.310576	0.724026	0.000549217	0.153451	2.01014e-05	0.0413247	chr2	135970350	OpenSea	Body	ZRANB3	TRUE
cg19807520	-0.748672	0.472994	0.352412	0.634835	6.15654e-07	0.010877	1.34202e-05	0.0362365	chr5	178049773	N_Shelf	Body	CLK4
cg09369954	-0.7512	0.4718	0.332996	0.668462	2.38249e-05	0.0516112	1.32488e-05	0.0362365	chr1	32663763	N_Shelf	3'UTR	TXLNA	TRUE
cg06507678	-0.756958	0.469091	0.298859	0.73629	0.000998805	0.18222	1.72849e-05	0.0385495	chr5	114919500	OpenSea	Body;5'UTR;Body	TMED7-TICAM2;TICAM2;TMED7-TICAM2	TRUE
cg06492813	-0.757232	0.468963	0.333539	0.659372	1.32867e-05	0.041592	1.46286e-05	0.0368283	chr6	56301992	S_Shelf
cg03092399	-0.761347	0.467037	0.33521	0.650706	6.81657e-06	0.0314781	2.7479e-05	0.0434312	chr11	108149307	OpenSea	Body	ATM	TRUE
cg19863584	-0.761493	0.466969	0.322189	0.676808	5.78195e-05	0.0714687	1.55673e-05	0.0374626	chr5	859668	OpenSea
cg13980609	-0.762404	0.466544	0.304934	0.713804	0.000441691	0.143322	3.43997e-06	0.0195715	chr11	66883117	N_Shelf
cg08224307	-0.764127	0.46574	0.303576	0.714529	0.000466592	0.145927	2.44862e-05	0.0417725	chr2	187581790	OpenSea	Body	FAM171B	TRUE
cg27458152	-0.779063	0.458836	0.336434	0.62577	8.61184e-07	0.0126213	2.72978e-07	0.00972615	chr8	22249664	OpenSea	5'UTR;5'UTR;5'UTR;5'UTR	SLC39A14;SLC39A14;SLC39A14;SLC39A14	TRUE
cg06099697	-0.785323	0.455972	0.301942	0.688578	0.000188357	0.103814	7.95634e-06	0.0294865	chr16	88539861	Island	Body	ZFPM1
cg09150733	-0.787221	0.455108	0.317336	0.652693	1.87671e-05	0.0468444	2.94538e-06	0.0195173	chr7	75984284	N_Shelf	Body	YWHAG
cg24150528	-0.793851	0.452101	0.322369	0.63404	4.21563e-06	0.0264113	2.25422e-06	0.0195173	chr5	43125550	S_Shelf	Body	ZNF131
cg23745290	-0.796289	0.450999	0.318133	0.639356	7.75093e-06	0.0325306	1.05239e-05	0.0344027	chr4	106392021	N_Shelf	Body;Body;Body;Body;Body	PPA2;PPA2;PPA2;PPA2;PPA2
cg17749374	-0.796727	0.450802	0.301641	0.673723	0.000101708	0.0869821	3.1097e-05	0.045783	chr4	2797201	S_Shore	5'UTR	SH3BP2	TRUE
cg02108731	-0.799614	0.449503	0.317964	0.635458	5.9878e-06	0.0312366	5.92719e-06	0.024501	chr22	50297217	OpenSea	3'UTR	ALG12
cg24283662	-0.803266	0.447864	0.326195	0.614915	6.8162e-07	0.0109886	4.7954e-06	0.022088	chr3	11519911	OpenSea	Body;Body;Body	ATG7;ATG7;ATG7	TRUE
cg04337476	-0.806866	0.446254	0.304879	0.653186	3.31005e-05	0.059262	5.92495e-06	0.024501	chr7	879822	OpenSea	Body;Body	UNC84A;UNC84A
cg22790777	-0.808128	0.445692	0.29375	0.676223	0.000145129	0.0966815	8.44475e-06	0.0303748	chr17	42397605	N_Shelf	Body;Body	SLC25A39;SLC25A39
cg17074656	-0.810378	0.44469	0.315743	0.626298	3.51661e-06	0.0257692	1.29126e-06	0.0143564	chr11	63784126	OpenSea	Body	MACROD1
cg08241401	-0.815055	0.442615	0.314283	0.623349	3.07989e-06	0.0253597	1.42771e-06	0.0153444	chr20	3824289	N_Shelf
cg20208853	-0.817168	0.441681	0.30407	0.64157	1.78624e-05	0.0458228	3.69091e-05	0.0502523	chr6	31862943	N_Shore	Body;Body	EHMT2;EHMT2
cg06758327	-0.824151	0.438607	0.305746	0.629204	7.59269e-06	0.0325306	5.91887e-06	0.024501	chr1	185130427	S_Shelf	Body;Body	C1orf26;C1orf26
cg09327582	-0.850771	0.427086	0.274569	0.664323	0.00016038	0.0986744	4.00961e-07	0.00975612	chr14	35236912	OpenSea	Body;Body	BAZ1A;BAZ1A	TRUE
cg15317628	-0.856769	0.424531	0.269281	0.66929	0.000225367	0.111353	8.90091e-06	0.0311944	chr11	8653329	OpenSea	Body	TRIM66	TRUE
cg08116711	-0.867512	0.419995	0.289523	0.609264	4.86421e-06	0.0280062	3.44438e-07	0.00972615	chr7	101596218	OpenSea	Body;Body;Body	CUX1;CUX1;CUX1	TRUE
cg05889266	-0.875214	0.416773	0.272088	0.638395	5.75123e-05	0.0714687	1.6061e-05	0.0380353	chr1	59361647	OpenSea			TRUE
cg26130023	-0.884033	0.413113	0.276817	0.616518	1.50659e-05	0.0433717	2.35152e-05	0.0414865	chr18	45453609	N_Shelf	5'UTR;5'UTR;5'UTR	SMAD2;SMAD2;SMAD2
cg21515785	-0.887289	0.411771	0.284208	0.596589	2.72576e-06	0.0231278	2.56343e-06	0.0195173	chr5	99886768	OpenSea	Body	FAM174A	TRUE
cg13990980	-0.889935	0.410682	0.280621	0.601023	4.64345e-06	0.0272213	1.21695e-05	0.0349442	chr14	69891511	OpenSea	Body	SLC39A9	TRUE
cg07145834	-0.917443	0.399539	0.262995	0.606976	1.70818e-05	0.0458228	4.06499e-06	0.0200146	chr8	123878522	OpenSea	5'UTR	ZHX2	TRUE
cg05320944	-0.922647	0.397466	0.251776	0.627458	7.47165e-05	0.0784536	1.0141e-06	0.0130789	chr14	76018865	OpenSea			TRUE
cg03376089	-0.929406	0.394788	0.275763	0.565187	3.83847e-07	0.0107754	6.074e-07	0.00975612	chr17	17839409	OpenSea	Body;Body	TOM1L2;TOM1L2	TRUE
cg03328201	-0.939983	0.390635	0.273348	0.558245	2.467e-07	0.00795423	1.27427e-08	0.00379746	chr22	22007633	S_Shore	Body	MIR130B
cg00731650	-0.941242	0.390143	0.254479	0.59813	1.57895e-05	0.0449045	2.24165e-05	0.0414865	chr17	80771634	N_Shore	Body	TBCD
cg01716419	-0.964714	0.381092	0.235155	0.617599	8.99047e-05	0.0825785	1.88926e-05	0.0405123	chr8	11759663	N_Shore			TRUE
cg03505817	-0.987555	0.372486	0.24414	0.568306	4.61322e-06	0.0272213	1.05633e-05	0.0344027	chr14	93735925	OpenSea	Body	BTBD7	TRUE
cg13899780	-1.01222	0.363411	0.245367	0.538244	4.39585e-07	0.010877	1.54806e-07	0.00731827	chr11	70858572	OpenSea	5'UTR	SHANK2
cg05767546	-1.01896	0.360972	0.259194	0.502715	1.64491e-09	0.000399599	3.61725e-08	0.00379746	chr1	70816768	N_Shelf	Body	ANKRD13C
cg05317956	-1.01909	0.360923	0.233671	0.557472	4.34145e-06	0.0264113	2.69304e-06	0.0195173	chr10	99409824	OpenSea	Body	PI4K2A	TRUE
cg12297546	-1.02436	0.359027	0.220771	0.583867	3.64766e-05	0.059262	2.36868e-05	0.0414865	chr3	187938319	OpenSea	5'UTR;5'UTR	LPP;LPP	TRUE
cg01477253	-1.02636	0.35831	0.236303	0.543311	1.34949e-06	0.0167305	8.29844e-07	0.0116332	chr2	74885882	S_Shelf	Body	SEMA4F
cg08717931	-1.03183	0.356355	0.234342	0.541898	1.40101e-06	0.0167305	4.86421e-08	0.00379746	chr1	32617124	OpenSea	Body	KPNA6	TRUE
cg19668010	-1.03418	0.355517	0.243161	0.519789	9.49299e-08	0.00476476	4.87523e-07	0.00975612	chr12	102517154	S_Shelf	5'UTR	C12orf48
cg19297537	-1.03928	0.353711	0.246361	0.507837	1.78306e-08	0.00143726	3.49066e-08	0.00379746	chr10	71142369	OpenSea	Body;Body;Body;Body;Body	HK1;HK1;HK1;HK1;HK1
cg19382584	-1.06348	0.345252	0.225704	0.528119	9.39738e-07	0.0131737	1.44597e-05	0.0368283	chr10	63666609	S_Shelf	Body	ARID5B
cg09472928	-1.06605	0.344366	0.215988	0.549049	7.49638e-06	0.0325306	7.55645e-06	0.0288909	chr5	175393743	N_Shore	Body	THOC3
cg08878651	-1.10859	0.330025	0.226156	0.4816	8.98187e-09	0.000965329	1.58883e-07	0.00731827	chr17	30066757	OpenSea			TRUE
cg04205653	-1.18501	0.305744	0.185102	0.505015	3.6904e-06	0.0264113	6.32102e-07	0.00975612	chr21	46225890	S_Shelf	3'UTR	SUMO3

### Sheet: TAM (single-locus)
Additional file 11 – Results of single-locus survival analysis adjusted for clinical varables with/without luminal status, TAM cohort
Annotation based on IlluminaHumanMethylation450kanno.ilmn12.hg19 R package
HR, hazard ratio; CI, confidence interval; Adj. P-value, Benjamini-Hochberg adjusted P-value; pos, position on the chromosome (indicated in column 'chr')
All columns except column F (P-value (lum.) and column G (Adj. P-value (lum.)) are for the single-locus analysis without adjusting for luminal status (see Additional File 4)
	Not in original signature
	In both signatures
	Not in signature after correction for luminal status
CpG ID	log(HR)	HR	P-value	Adj. P-value	P-value (lum.)	Adj. P-value (lum.)	chr	pos	Relation_to_Island	UCSC_RefGene_Group	UCSC_RefGene_Name	Enhancer
cg19050555	-0.779064	0.458835	7.49568e-07	0.03021	7.98694e-06	0.0946303	chr12	49662405	S_Shelf	Body	TUBA1C
cg11875624	-0.828138	0.436862	1.07155e-06	0.0383885	3.69319e-06	0.0915985	chrX	138276972	Island	5'UTR;Body;Body	FGF13;FGF13;FGF13
cg07244783	-1.00934	0.364458	1.40942e-07	0.0119582	2.73563e-06	0.083307	chr4	4432211	OpenSea	Body	STX18	TRUE
cg02506353	-1.22087	0.294975	7.13494e-07	0.03021	5.95062e-06	0.0946303	chr5	10702346	OpenSea	Body	DAP	TRUE
cg06551697	-1.37292	0.253365	1.71174e-06	0.055191	6.49749e-07	0.0418992	chr17	56612362	S_Shelf			TRUE
cg23217940	-1.4849	0.226524	3.16211e-08	0.0101955	1.45756e-07	0.0119913	chr15	22954817	OpenSea	Body;TSS1500	CYFIP1;CYFIP1
cg07275179	-1.6228	0.197346	4.86391e-07	0.0261375	6.75665e-08	0.0108926	chr3	63962440	OpenSea	Body;Body	ATXN7;ATXN7	TRUE
cg03376089	-1.68389	0.18565	2.04543e-07	0.01319	2.69843e-06	0.083307	chr17	17839409	OpenSea	Body;Body	TOM1L2;TOM1L2	TRUE
cg12218895	-1.70876	0.18109	7.56755e-08	0.0119582	1.48764e-07	0.0119913	chr20	3898940	OpenSea	Body;TSS1500;Body;Body	PANK2;MIR103-2AS;PANK2;PANK2	TRUE
cg07293188	-2.24266	0.106176	1.48353e-07	0.0119582	6.61034e-08	0.0108926	chr3	38209834	S_Shelf	Body	OXSR1

### Sheet: AI  (single-locus)
Additional file 11 – Results of single-locus survival analysis adjusted for clinical variables with/without luminal status, AI cohort
Annotation based on IlluminaHumanMethylation450kanno.ilmn12.hg19 R package
HR, hazard ratio; CI, confidence interval; Adj. P-value, Benjamini-Hochberg adjusted P-value; pos, position on the chromosome (indicated in column 'chr')
All columns except column F (P-value (lum.) and column G (Adj. P-value (lum.)) are for the single-locus analysis without adjusting for luminal status (see Additional File 4)
	In both signatures
CpG ID	log(HR)	HR	P-value	Adj. P-value	P-value (lum.)	Adj. P-value (lum.)	chr	pos	Relation_to_Island	UCSC_RefGene_Group	UCSC_RefGene_Name	Enhancer
cg00435408	-1.33928	0.262034	3.73904e-08	0.0120556	9.56111e-08	0.0308275	chr16	57220662	S_Shore	TSS1500;5'UTR	FAM192A;RSPRY1

### Sheet: ER+HER2- (multi-locus)
Additional file 11 – Results of survival analysis of the multi-locus signature using the risk score corrected for clinical variables including luminal status, ER+/HER2- cohort
HR, hazard ratio; CI, confidence interval
	log(HR)	CI (lo 95)	CI (hi 95)	HR	CI (lo 95)	CI (hi 95)	P-value
Stage (per stage increment)	0.471054	0.150075	0.792032	1.60168	1.16192	2.20788	0.00402302
Age (per 1-yr increment)	0.0185925	0.00415042	0.0330346	1.01877	1.00416	1.03359	0.0116284
AI treatment (vs. no AI treatment)	-0.214366	-0.658499	0.229767	0.807053	0.517628	1.25831	0.344149
Risk score (per risk score increment)	2.91382	2.43163	3.39602	18.4271	11.3774	29.845	0
Luminal B (vs. luminal A)	0.0148391	-0.661941	0.691619	1.01495	0.515849	1.99695	0.965722

### Sheet: TAM (multi-locus)
Additional file 11 – Results of survival analysis of the multi-locus signature using the risk score corrected for clinical variables including luminal status, TAM cohort
HR, hazard ratio; CI, confidence interval
	log(HR)	CI (lo 95)	CI (hi 95)	HR	CI (lo 95)	CI (hi 95)	P-value
Stage (per stage increment)	0.399186	-0.242412	1.04078	1.49061	0.784732	2.83144	0.222677
Age (per 1-yr increment)	0.0297875	-0.00420779	0.0637827	1.03024	0.995801	1.06586	0.085912
Risk score (per risk score increment)	3.08748	2.23792	3.93703	21.9217	9.37384	51.2661	1.05627e-12
Luminal B (vs. luminal A)	1.01131	-1.21821	3.24084	2.74921	0.29576	25.5551	0.373981

### Sheet: AI (multi-locus)
Additional file 11 – Results of survival analysis of the multi-locus signature using the risk score corrected for clinical variables including luminal status, AI cohort
HR, hazard ratio; CI, confidence interval
	log(HR)	CI (lo 95)	CI (hi 95)	HR	CI (lo 95)	CI (hi 95)	P-value
Stage (per stage increment)	0.0216421	-0.540548	0.583833	1.02188	0.582429	1.7929	0.939856
Age (per 1-yr increment)	0.00477713	-0.0279807	0.037535	1.00479	0.972407	1.03825	0.775012
Risk score (per risk score increment)	3.77325	2.82956	4.71694	43.5213	16.938	111.826	4.66294e-15
Luminal B (vs. luminal A)	-0.0776457	-1.32191	1.16662	0.925292	0.266624	3.21113	0.902656
